# Integrating multiple omics levels using the human protein complexome as a framework, a multi-omics study of inborn errors of metabolism

**DOI:** 10.1101/2023.12.30.573613

**Authors:** Mainak Guharoy, Isabelle Adant, Matthew Bird, Andrea Jáñez Pedrayes, Alexander Botzki, Jonas Dehairs, Stefaan Derveaux, Simon Devos, Geert Goeminne, Francis Impens, Rekin’s Janky, Ruth Maes, Teresa M. Maia, Wouter Meersseman, Daisy Rymen, Johannes V. Swinnen, Delphi Van Haver, Peter Witters, David Cassiman, Bart Ghesquiere

## Abstract

Proteins organize into functional assemblies that drive diverse biological activities. Leveraging a comprehensive dataset of manually curated annotations for the human protein complexome, we investigated biological perturbations at the protein complex level. Using proteomics and transcriptomics data from fibroblasts of patients with inborn errors of metabolism (IEM) and control samples, we globally mapped information onto complex subunits to discern affected processes.

Across the patient cohort (consisting of organic acidaemias, fatty acid oxidation defects and mitochondrial respiratory chain defect IEMs), mitochondrial oxidative phosphorylation emerged as the most perturbed pathway, identified through proteomics datasets. Simultaneously, metabolomics highlighted significant regulation of phospholipids in patients with Fatty Acid and Mitochondrial IEM. Moreover, proteomics analysis also revealed the dysregulation of protein complexes involved in histone (de)acetylation, a finding validated through Western Blot analysis measuring histone acetylation levels. This introduces a novel epigenetic dimension to IEM and metabolic research, suggesting avenues for further exploration.

Our study demonstrates a multiomics data integration concept that maps proteomics and transcriptomics data onto model organism complexomes. This integrative approach can be extended to metabolomics and lipidomics, associating information with complexes having metabolic functions, such as enzymatic complexes. This global strategy for identifying disease-relevant perturbations offers a systems-wide perspective on molecular-level physiological and pathological changes. Such insights are crucial for devising clinical intervention strategies and prioritizing druggable pathways and complexes. The presented methodology provides a foundation for future investigations, emphasizing the importance of integrating multiomics data to comprehensively understand cellular machinery alterations and facilitate targeted therapeutic approaches.
