## Supplementary material for "Integrating multiple omics levels using the human protein complexome as a framework, a multi-omics study of inborn errors of metabolism": Tables S1: P11_GlobalPerturbedComplexes.csv

ComplexID	Complex Name	SubunitID	Gene Name	Log2FC	Adj. Pvalue
CPX-1080	CRD-mediated mRNA stability complex	Q9NZI8	IGF2BP1	1.47	0.03
CPX-6904	Vacuolar proton translocating ATPase complex, ATP6V0A2 variant	Q9Y5K8	ATP6V1D	-1.77	0.02
CPX-6905	Vacuolar proton translocating ATPase complex, ATP6V0A3 variant	Q9Y5K8	ATP6V1D	-1.77	0.02
CPX-6912	Vacuolar proton translocating ATPase complex, ATP6V0A4 variant	Q9Y5K8	ATP6V1D	-1.77	0.02
CPX-2470	Vacuolar proton translocating ATPase complex, ATP6V0A1 variant	Q9Y5K8	ATP6V1D	-1.77	0.02
