## Supplementary material for "Integrating multiple omics levels using the human protein complexome as a framework, a multi-omics study of inborn errors of metabolism": Tables S1: P13_GlobalPerturbedComplexes.csv

ComplexID	Complex Name	SubunitID	Gene Name	Log2FC	Adj. Pvalue
CPX-466	Tenascin-C complex	P24821	TNC	1.52	0.01
CPX-577	Mitochondrial respiratory chain complex I	Q9NX14	NDUFB11	-1.57	0.03
CPX-1080	CRD-mediated mRNA stability complex	Q9NZI8	IGF2BP1	1.66	0.01
CPX-1801	Integrin alpha2-beta1 complex	P17301	ITGA2	-1.14	0.00
CPX-2010	Cyclin D1-CDK4 complex	P24385	CCND1	-2.33	0.01
CPX-2014	Cyclin D1-CDK6 complex	P24385	CCND1	-2.33	0.01
