## Supplementary material for "Integrating multiple omics levels using the human protein complexome as a framework, a multi-omics study of inborn errors of metabolism": Tables S1: P14_GlobalPerturbedComplexes.csv

ComplexID	Complex Name	SubunitID	Gene Name	Log2FC	Adj. Pvalue
CPX-329	ESCRT-III complex	Q9HD42	CHMP1A	-1.12	0.04
CPX-466	Tenascin-C complex	P24821	TNC	1.44	0.04
CPX-1080	CRD-mediated mRNA stability complex	Q9NZI8	IGF2BP1	1.87	0.02
CPX-4526	CMG helicase complex	P25205	MCM3	-1.19	0.04
CPX-873	Nuclear pore complex	Q9NRG9	AAAS	-1.36	0.03
CPX-5022	IFT-B complex	Q9Y547	HSPB11	1.99	0.02
CPX-1803	Integrin alpha6-beta1 complex	P23229	ITGA6	-1.70	0.05
CPX-1822	Integrin alpha6-beta4 complex	P23229	ITGA6	-1.70	0.05
CPX-2194	Ribonucleoside-diphosphate reductase RR1 complex, RRM2 variant	P31350	RRM2	-1.30	0.03
CPX-2565	SF3A complex	Q15428	SF3A2	-2.25	0.05
CPX-2940	MCM complex	P25205	MCM3	-1.19	0.04
