## Supplementary material for "Integrating multiple omics levels using the human protein complexome as a framework, a multi-omics study of inborn errors of metabolism": Tables S1: P16_GlobalPerturbedComplexes.csv

ComplexID	Complex Name	SubunitID	Gene Name	Log2FC	Adj. Pvalue
CPX-6177	Mitochondrial endopeptidase ClpXP complex	Q16740	CLPP	-1.78	0.05
CPX-2085	Pyrroline-5-carboxylate reductase 1 complex	P32322	PYCR1	-2.06	0.03
