## Supplementary material for "Integrating multiple omics levels using the human protein complexome as a framework, a multi-omics study of inborn errors of metabolism": Tables S1: P30_GlobalPerturbedComplexes.csv

ComplexID	Complex Name	SubunitID	Gene Name	Log2FC	Adj. Pvalue
CPX-577	Mitochondrial respiratory chain complex I	P51970	NDUFA8	-2.52	0.00
CPX-757	WICH chromatin remodelling complex	Q9UIG0	BAZ1B	1.43	0.05
CPX-1099	B-WICH chromatin remodelling complex	Q9UIG0	BAZ1B	1.43	0.05
CPX-5022	IFT-B complex	Q9Y547	HSPB11	1.97	0.01
CPX-1753	Collagen type XII trimer	Q99715	COL12A1	1.01	0.01
CPX-1757	Collagen type XVI trimer	Q07092	COL16A1	1.25	0.03
CPX-5183	60S cytosolic large ribosomal subunit	P05386	RPLP1	1.27	0.03
CPX-1797	Integrin alpha3-beta1 complex	P26006	ITGA3	-2.08	0.00
CPX-1801	Integrin alpha2-beta1 complex	P17301	ITGA2	-1.55	0.00
CPX-1803	Integrin alpha6-beta1 complex	P23229	ITGA6	-1.17	0.04
CPX-1822	Integrin alpha6-beta4 complex	P23229	ITGA6	-1.17	0.04
CPX-6151	Mitochondrial proton-transporting ATP synthase complex	O75964	ATP5L	-1.03	0.03
CPX-6151	Mitochondrial proton-transporting ATP synthase complex	P56385	ATP5I	-2.15	0.00
CPX-6231	Coagulation factor XIIIa complex	P00488	F13A1	-1.58	0.01
