## Supplementary material for "Integrating multiple omics levels using the human protein complexome as a framework, a multi-omics study of inborn errors of metabolism": Tables S1: P33_GlobalPerturbedComplexes.csv

ComplexID	Complex Name	SubunitID	Gene Name	Log2FC	Adj. Pvalue
CPX-132	BAT3 complex	P46379	BAG6	-1.19	0.00
CPX-256	YAP1-TEAD1 complex	P46937	YAP1	-1.03	0.01
CPX-265	Telomerase holoenzyme complex	O60832	DKC1	-1.15	0.05
CPX-329	ESCRT-III complex	Q96FZ7	CHMP6	1.45	0.03
CPX-338	VPS4A/B complex	Q9UN37	VPS4A	-1.38	0.01
CPX-376	Pyruvate dehydrogenase E1 heterotetramer	P08559	PDHA1	-2.00	0.00
CPX-477	CRL4-DDB2 E3 ubiquitin ligase complex, CUL4A variant	P62877	RBX1	-1.82	0.00
CPX-530	UBC13-MMS2 ubiquitin-conjugating enzyme E2 complex	Q15819	UBE2V2	1.99	0.05
CPX-553	Mitochondrial isocitrate dehydrogenase complex (NAD+)	O43837	IDH3B	-1.52	0.00
CPX-577	Mitochondrial respiratory chain complex I	P03905	MT-ND4	1.28	0.01
CPX-577	Mitochondrial respiratory chain complex I	P19404	NDUFV2	-1.16	0.04
CPX-577	Mitochondrial respiratory chain complex I	P28331	NDUFS1	-1.20	0.00
CPX-577	Mitochondrial respiratory chain complex I	P51970	NDUFA8	-1.84	0.00
CPX-577	Mitochondrial respiratory chain complex I	Q9P0J0	NDUFA13	-1.22	0.05
CPX-578	Cyclin-dependent protein kinase-activating kinase complex	P51948	MNAT1	1.30	0.02
CPX-648	CRL4-DDB2 E3 ubiquitin ligase complex, CUL4B variant	P62877	RBX1	-1.82	0.00
CPX-674	Calcineurin-Calmodulin-AKAP5 complex, alpha-R1 variant	P63098	PPP3R1	-2.14	0.00
CPX-757	WICH chromatin remodelling complex	Q9UIG0	BAZ1B	1.10	0.05
CPX-846	INO80 chromatin remodeling complex	O96019	ACTL6A	-2.13	0.01
CPX-880	MBD2/NuRD nucleosome remodeling and deacetylase complex	O94776	MTA2	-1.43	0.01
CPX-922	MBD3/NuRD nucleosome remodeling and deacetylase complex	O94776	MTA2	-1.43	0.01
CPX-974	SRCAP chromatin remodeling complex	O96019	ACTL6A	-2.13	0.01
CPX-978	NuA4 histone acetyltransferase complex	O96019	ACTL6A	-2.13	0.01
CPX-979	Condensin I complex	O95347	SMC2	-1.73	0.00
CPX-979	Condensin I complex	Q15021	NCAPD2	-2.04	0.00
CPX-979	Condensin I complex	Q9NTJ3	SMC4	-1.89	0.01
CPX-984	CCM endothelial permeability complex	Q9BUL8	PDCD10	-1.50	0.04
CPX-985	Condensin II complex	O95347	SMC2	-1.73	0.00
CPX-985	Condensin II complex	Q9NTJ3	SMC4	-1.89	0.01
CPX-998	Calcineurin-Calmodulin-AKAP5 complex, beta-R1 variant	P63098	PPP3R1	-2.14	0.00
CPX-1001	Calcineurin-Calmodulin complex, gamma-R1 variant	P63098	PPP3R1	-2.14	0.00
CPX-1003	Calcineurin-Calmodulin complex, alpha-R1 variant	P63098	PPP3R1	-2.14	0.00
CPX-1009	Calcineurin-Calmodulin complex, beta-R1 variant	P63098	PPP3R1	-2.14	0.00
CPX-1080	CRD-mediated mRNA stability complex	Q9NZI8	IGF2BP1	1.06	0.03
CPX-1099	B-WICH chromatin remodelling complex	Q9UIG0	BAZ1B	1.10	0.05
CPX-1112	Calcineurin-Calmodulin-AKAP5 complex, gamma-R1 variant	P63098	PPP3R1	-2.14	0.00
CPX-1164	SWI/SNF ATP-dependent chromatin remodeling complex, ACTL6A-ARID1A-SMARCA2 variant	O96019	ACTL6A	-2.13	0.01
CPX-1172	WASH complex, variant WASHC1/WASHC2A	Q641Q2	FAM21A	-1.07	0.01
CPX-1173	WASH complex, variant WASH2P/WASHC2A	Q641Q2	FAM21A	-1.07	0.01
CPX-1174	WASH complex, variant WASH3P/WASHC2A	Q641Q2	FAM21A	-1.07	0.01
CPX-1175	WASH complex, variant WASH4P/WASHC2A	Q641Q2	FAM21A	-1.07	0.01
CPX-1176	WASH complex, variant WASH6P/WASHC2A	Q641Q2	FAM21A	-1.07	0.01
CPX-1194	Muscle cell-specific SWI/SNF ATP-dependent chromatin remodeling complex, ACTL6A-ARID1A-SMARCA2 variant	O96019	ACTL6A	-2.13	0.01
CPX-1195	Embryonic stem cell-specific SWI/SNF ATP-dependent chromatin remodeling complex	O96019	ACTL6A	-2.13	0.01
CPX-1199	Polybromo-associated SWI/SNF ATP-dependent chromatin remodeling complex, ACTL6A variant	O96019	ACTL6A	-2.13	0.01
CPX-1201	Neural progenitor-specific SWI/SNF ATP-dependent chromatin remodeling complex, ARID1A-SMARCA2 variant	O96019	ACTL6A	-2.13	0.01
CPX-1204	SWI/SNF ATP-dependent chromatin remodeling complex, ACTL6A-ARID1A-SMARCA4 variant	O96019	ACTL6A	-2.13	0.01
CPX-1205	SWI/SNF ATP-dependent chromatin remodeling complex, ACTL6A-ARID1B-SMARCA2 variant	O96019	ACTL6A	-2.13	0.01
CPX-1206	SWI/SNF ATP-dependent chromatin remodeling complex, ACTL6A-ARID1B-SMARCA4 variant	O96019	ACTL6A	-2.13	0.01
CPX-1212	Neural progenitor-specific SWI/SNF ATP-dependent chromatin remodeling complex, ARID1A-SMARCA4 variant	O96019	ACTL6A	-2.13	0.01
CPX-1213	Neural progenitor-specific SWI/SNF ATP-dependent chromatin remodeling complex, ARID1B-SMARCA2 variant	O96019	ACTL6A	-2.13	0.01
CPX-1215	Neural progenitor-specific SWI/SNF ATP-dependent chromatin remodeling complex, ARID1B-SMARCA4 variant	O96019	ACTL6A	-2.13	0.01
CPX-1222	Muscle cell-specific SWI/SNF ATP-dependent chromatin remodeling complex, ACTL6A-ARID1A-SMARCA4 variant	O96019	ACTL6A	-2.13	0.01
CPX-1223	Muscle cell-specific SWI/SNF ATP-dependent chromatin remodeling complex, ACTL6A-ARID1B-SMARCA2 variant	O96019	ACTL6A	-2.13	0.01
CPX-1224	Muscle cell-specific SWI/SNF ATP-dependent chromatin remodeling complex, ACTL6A-ARID1B-SMARCA4 variant	O96019	ACTL6A	-2.13	0.01
CPX-4082	NLRP1 inflammasome	Q9ULZ3	PYCARD	-1.64	0.01
CPX-4084	GBAF (SWI/SNF) ATP-dependent chromatin remodeling complex, ACTL6A-BICRA-SMARCA2 variant	O96019	ACTL6A	-2.13	0.01
CPX-4141	NLRP3 inflammasome	Q9ULZ3	PYCARD	-1.64	0.01
CPX-4142	AIM2 inflammasome	Q9ULZ3	PYCARD	-1.64	0.01
CPX-4143	Pyrin inflammasome	Q9ULZ3	PYCARD	-1.64	0.01
CPX-4144	NLRC4 inflammasome	Q9ULZ3	PYCARD	-1.64	0.01
CPX-4203	GBAF (SWI/SNF) ATP-dependent chromatin remodeling complex, ACTL6A-BICRAL-SMARCA2 variant	O96019	ACTL6A	-2.13	0.01
CPX-4206	GBAF (SWI/SNF) ATP-dependent chromatin remodeling complex, ACTL6A-BICRA-SMARCA4 variant	O96019	ACTL6A	-2.13	0.01
CPX-4207	GBAF (SWI/SNF) ATP-dependent chromatin remodeling complex, ACTL6A-BICRAL-SMARCA4 variant	O96019	ACTL6A	-2.13	0.01
CPX-4526	CMG helicase complex	P33991	MCM4	-1.04	0.00
CPX-4526	CMG helicase complex	P33992	MCM5	-1.45	0.00
CPX-4526	CMG helicase complex	P49736	MCM2	-1.59	0.00
CPX-4526	CMG helicase complex	Q14566	MCM6	-1.87	0.00
CPX-4741	Ragulator complex	O43504	LAMTOR5	-1.71	0.05
CPX-4741	Ragulator complex	Q9UHA4	LAMTOR3	-2.33	0.00
CPX-4742	Catalase complex	P04040	CAT	-1.79	0.00
CPX-873	Nuclear pore complex	P78406	RAE1	-1.55	0.04
CPX-873	Nuclear pore complex	Q8NFH4	NUP37	-1.16	0.04
CPX-5051	Ubiquitous AP-3 Adaptor complex, sigma3a variant	Q92572	AP3S1	-1.02	0.00
CPX-5055	Neuronal AP-3 Adaptor complex, sigma3a variant	Q92572	AP3S1	-1.02	0.00
CPX-1727	Collagen type V trimer variant 1	P20908	COL5A1	-1.39	0.03
CPX-1728	Collagen type V trimer variant 2	P20908	COL5A1	-1.39	0.03
CPX-1729	Collagen type V trimer variant 3	P20908	COL5A1	-1.39	0.03
CPX-1752	Collagen type XI trimer variant 3	P20908	COL5A1	-1.39	0.03
CPX-1753	Collagen type XII trimer	Q99715	COL12A1	-1.45	0.00
CPX-5149	AP-2 Adaptor complex, alpha1 variant	P53680	AP2S1	-1.54	0.01
CPX-5150	AP-2 Adaptor complex, alpha2 variant	P53680	AP2S1	-1.54	0.01
CPX-5183	60S cytosolic large ribosomal subunit	P47914	RPL29	-2.08	0.00
CPX-5226	39S mitochondrial large ribosomal subunit	Q9BYD2	MRPL9	1.15	0.01
CPX-5226	39S mitochondrial large ribosomal subunit	Q9BYD3	MRPL4	1.32	0.05
CPX-5668	Nucleosome, variant H3.2-H2A.2-H2B.1	Q71DI3	HIST2H3A	-1.04	0.00
CPX-1797	Integrin alpha3-beta1 complex	P26006	ITGA3	-1.44	0.00
CPX-6016	ISGF3 complex	P52630	STAT2	-1.39	0.03
CPX-6033	Sm complex	P62308	SNRPG;SNRPGP15	-1.82	0.05
CPX-6047	STAT2/STAT6 complex	P52630	STAT2	-1.39	0.03
CPX-6087	Anaphase-Promoting complex, CDC20 variant	Q9UJX3	ANAPC7	1.64	0.05
CPX-6088	Anaphase-Promoting complex, FRZ1 variant	Q9UJX3	ANAPC7	1.64	0.05
CPX-6151	Mitochondrial proton-transporting ATP synthase complex	O75964	ATP5L	-1.03	0.02
CPX-6151	Mitochondrial proton-transporting ATP synthase complex	P56385	ATP5I	-1.49	0.00
CPX-6233	Mitochondrial pyruvate dehydrogenase complex, somatic variant	P08559	PDHA1	-2.00	0.00
CPX-6243	Mitochondrial processing peptidase complex	O75439	PMPCB	-1.34	0.01
CPX-1860	Anaphase-Promoting core complex	Q9UJX3	ANAPC7	1.64	0.05
CPX-1870	COP9 signalosome variant 1	Q99627	COPS8	-1.54	0.00
CPX-1871	COP9 signalosome variant 2	Q99627	COPS8	-1.54	0.00
CPX-900	SAGA complex, KAT2A variant	Q15393	SF3B3	-1.06	0.03
CPX-900	SAGA complex, KAT2A variant	Q9BWJ5	SF3B5	-1.28	0.05
CPX-6802	SAGA complex, KAT2B variant	Q15393	SF3B3	-1.06	0.03
CPX-6802	SAGA complex, KAT2B variant	Q9BWJ5	SF3B5	-1.28	0.05
CPX-6905	Vacuolar proton translocating ATPase complex, ATP6V0A3 variant	Q13488	TCIRG1	-1.54	0.00
CPX-2085	Pyrroline-5-carboxylate reductase 1 complex	P32322	PYCR1	1.04	0.02
CPX-2227	SF3B complex	Q15393	SF3B3	-1.06	0.03
CPX-2227	SF3B complex	Q9BWJ5	SF3B5	-1.28	0.05
CPX-2565	SF3A complex	Q15428	SF3A2	-2.00	0.02
CPX-2940	MCM complex	P33991	MCM4	-1.04	0.00
CPX-2940	MCM complex	P33992	MCM5	-1.45	0.00
CPX-2940	MCM complex	P49736	MCM2	-1.59	0.00
CPX-2940	MCM complex	Q14566	MCM6	-1.87	0.00
