## Supplementary material for "Integrating multiple omics levels using the human protein complexome as a framework, a multi-omics study of inborn errors of metabolism": Tables S1: P45_GlobalPerturbedComplexes.csv

ComplexID	Complex Name	SubunitID	Gene Name	Log2FC	Adj. Pvalue
CPX-73	Phosphatidylinositol 3-kinase complex, class III, ATG14 variant	Q8NEB9	PIK3C3	1.29	0.05
CPX-74	Phosphatidylinositol 3-kinase complex, class III, UVRAG variant	Q8NEB9	PIK3C3	1.29	0.05
CPX-137	VCP-NPL4-UFD1 AAA ATPase complex	Q92890	UFD1L	-2.15	0.00
CPX-482	SOSS1 complex	Q68E01	INTS3	1.38	0.05
CPX-503	mTORC1 complex	Q8N122	RPTOR	1.34	0.05
CPX-519	Transcription factor complex TFIIA	P52657	GTF2A2	1.70	0.01
CPX-577	Mitochondrial respiratory chain complex I	O75489	NDUFS3	-2.30	0.00
CPX-577	Mitochondrial respiratory chain complex I	O95299	NDUFA10	-1.81	0.00
CPX-577	Mitochondrial respiratory chain complex I	P03905	MT-ND4	1.50	0.03
CPX-577	Mitochondrial respiratory chain complex I	P19404	NDUFV2	-1.45	0.04
CPX-577	Mitochondrial respiratory chain complex I	P28331	NDUFS1	-2.78	0.00
CPX-577	Mitochondrial respiratory chain complex I	P51970	NDUFA8	-2.03	0.00
CPX-577	Mitochondrial respiratory chain complex I	Q16795	NDUFA9	-1.58	0.03
CPX-614	SOSS2 complex	Q68E01	INTS3	1.38	0.05
CPX-757	WICH chromatin remodelling complex	Q9UIG0	BAZ1B	2.05	0.02
CPX-809	NSL histone acetyltransferase complex	P51610	HCFC1	-3.62	0.03
CPX-880	MBD2/NuRD nucleosome remodeling and deacetylase complex	Q14839	CHD4	-1.41	0.04
CPX-922	MBD3/NuRD nucleosome remodeling and deacetylase complex	Q14839	CHD4	-1.41	0.04
CPX-979	Condensin I complex	Q9NTJ3	SMC4	-1.29	0.03
CPX-985	Condensin II complex	Q9NTJ3	SMC4	-1.29	0.03
CPX-1099	B-WICH chromatin remodelling complex	Q9UIG0	BAZ1B	2.05	0.02
CPX-1195	Embryonic stem cell-specific SWI/SNF ATP-dependent chromatin remodeling complex	Q92785	DPF2	1.31	0.05
CPX-4526	CMG helicase complex	P33992	MCM5	-1.04	0.04
CPX-4526	CMG helicase complex	Q14566	MCM6	-1.10	0.04
CPX-873	Nuclear pore complex	P35658	NUP214	-1.11	0.03
CPX-873	Nuclear pore complex	Q12769	NUP160	-1.19	0.02
CPX-873	Nuclear pore complex	Q9BW27	NUP85	1.26	0.02
CPX-5151	AP-4 Adaptor complex	Q9Y6B7	AP4B1	2.02	0.04
CPX-5225	28S mitochondrial small ribosomal subunit	Q9Y399	MRPS2	2.19	0.02
CPX-5226	39S mitochondrial large ribosomal subunit	Q9H9J2	MRPL44	1.29	0.02
CPX-5850	Histone-lysine N-methyltransferase complex, KMT2A variant	P51610	HCFC1	-3.62	0.03
CPX-6129	TIM23 mitochondrial inner membrane pre-sequence translocase complex, TIM17A variant	Q9HAV7	GRPEL1	-1.70	0.01
CPX-6130	TIM23 mitochondrial inner membrane pre-sequence translocase complex, TIM17B variant	Q9HAV7	GRPEL1	-1.70	0.01
CPX-6144	URI1 prefoldin co-chaperone complex	O15212	PFDN6	-1.82	0.03
CPX-6145	PAQosome co-chaperone complex	O15212	PFDN6	-1.82	0.03
CPX-6149	Prefoldin co-chaperone complex	O15212	PFDN6	-1.82	0.03
CPX-6271	NatA N-alpha-acetyltransferase complex, NAA10-NAA15 variant	P41227	NAA10	-1.70	0.02
CPX-6272	NatA N-alpha-acetyltransferase complex, NAA10-NAA16 variant	P41227	NAA10	-1.70	0.02
CPX-1870	COP9 signalosome variant 1	Q92905	COPS5	-1.19	0.04
CPX-1870	COP9 signalosome variant 1	Q9UBW8	COPS7A	-1.38	0.03
CPX-1871	COP9 signalosome variant 2	Q92905	COPS5	-1.19	0.04
CPX-6663	Serine palmitoyltransferase complex, SPTLC1-SPTLC2-SPTSSA variant	O15269	SPTLC1	-1.16	0.02
CPX-6664	Serine palmitoyltransferase complex, SPTLC1-SPTLC2-SPTSSB variant	O15269	SPTLC1	-1.16	0.02
CPX-6665	Serine palmitoyltransferase complex, SPTLC1-SPTLC3-SPTSSA variant	O15269	SPTLC1	-1.16	0.02
CPX-6681	Serine palmitoyltransferase complex, SPTLC1-SPTLC3-SPTSSB variant	O15269	SPTLC1	-1.16	0.02
CPX-7062	Histone-lysine N-methyltransferase complex, KMT2B variant	P51610	HCFC1	-3.62	0.03
CPX-7110	Histone-lysine N-methyltransferase complex, SET1A variant	P51610	HCFC1	-3.62	0.03
CPX-7111	Histone-lysine N-methyltransferase complex, SET1B variant	P51610	HCFC1	-3.62	0.03
CPX-2003	Cyclin A1-CDK1 complex	P06493	CDK1	-1.06	0.03
CPX-2004	Cyclin A2-CDK1 complex	P06493	CDK1	-1.06	0.03
CPX-2007	Cyclin B1-CDK1 complex	P06493	CDK1	-1.06	0.03
CPX-2008	Cyclin B2-CDK1 complex	P06493	CDK1	-1.06	0.03
CPX-2194	Ribonucleoside-diphosphate reductase RR1 complex, RRM2 variant	P31350	RRM2	-1.19	0.01
CPX-2565	SF3A complex	Q15428	SF3A2	-2.56	0.00
CPX-2940	MCM complex	P33992	MCM5	-1.04	0.04
CPX-2940	MCM complex	Q14566	MCM6	-1.10	0.04
CPX-3111	Glucose transporter complex 1	P11166	SLC2A1	1.34	0.03
CPX-3269	IkappaB kinase complex	O15111	CHUK	1.02	0.04
