## Supplementary material for "Integrating multiple omics levels using the human protein complexome as a framework, a multi-omics study of inborn errors of metabolism": Tables S1: P48_GlobalPerturbedComplexes.csv

ComplexID	Complex Name	SubunitID	Gene Name	Log2FC	Adj. Pvalue
CPX-5183	60S cytosolic large ribosomal subunit	P47914	RPL29	-2.21	0.03
CPX-5991	Nuclear meiotic cohesin complex, STAG2 variant	Q8N3U4	STAG2	-2.03	0.01
