## Supplementary material for "Integrating multiple omics levels using the human protein complexome as a framework, a multi-omics study of inborn errors of metabolism": Tables S1: P68_GlobalPerturbedComplexes.csv

ComplexID	Complex Name	SubunitID	Gene Name	Log2FC	Adj. Pvalue
CPX-432	NoRC complex	O60264	SMARCA5	-2.56	0.00
CPX-434	ACF chromatin remodeling complex	O60264	SMARCA5	-2.56	0.00
CPX-455	RSF complex	O60264	SMARCA5	-2.56	0.00
CPX-577	Mitochondrial respiratory chain complex I	Q9NX14	NDUFB11	-2.02	0.04
CPX-757	WICH chromatin remodelling complex	O60264	SMARCA5	-2.56	0.00
CPX-785	CHRAC chromatin remodeling complex	O60264	SMARCA5	-2.56	0.00
CPX-1099	B-WICH chromatin remodelling complex	O60264	SMARCA5	-2.56	0.00
CPX-873	Nuclear pore complex	P78406	RAE1	-1.85	0.05
CPX-873	Nuclear pore complex	Q9NRG9	AAAS	-1.52	0.00
CPX-5183	60S cytosolic large ribosomal subunit	P49207	RPL34	-3.02	0.03
CPX-5848	Endoplasmic reticulum membrane complex, EMC8 variant	Q15006	EMC2	-1.60	0.04
CPX-5881	Endoplasmic reticulum membrane complex, EMC9 variant	Q15006	EMC2	-1.60	0.04
CPX-2194	Ribonucleoside-diphosphate reductase RR1 complex, RRM2 variant	P31350	RRM2	-1.52	0.04
CPX-3282	Syndecan-1-syntenin-1-ALIX complex	P18827	SDC1	-1.47	0.05
