## Supplementary material for "Integrating multiple omics levels using the human protein complexome as a framework, a multi-omics study of inborn errors of metabolism": Tables S1: P1024_GlobalPerturbedComplexes.csv

ComplexID	Complex Name	SubunitID	Gene Name	Log2FC	Adj. Pvalue
CPX-873	Nuclear pore complex	Q99567	NUP88	-1.55	0.01
CPX-873	Nuclear pore complex	Q9NRG9	AAAS	-1.21	0.04
CPX-1797	Integrin alpha3-beta1 complex	P26006	ITGA3	-1.90	0.01
