## Supplementary material for "Integrating multiple omics levels using the human protein complexome as a framework, a multi-omics study of inborn errors of metabolism": Tables S1: P1256_GlobalPerturbedComplexes.csv

ComplexID	Complex Name	SubunitID	Gene Name	Log2FC	Adj. Pvalue
CPX-1	SMAD2-SMAD3-SMAD4 complex	Q15796	SMAD2;SMAD3	1.08	0.03
CPX-11	SMAD2 homotrimer	Q15796	SMAD2;SMAD3	1.08	0.03
CPX-73	Phosphatidylinositol 3-kinase complex, class III, ATG14 variant	Q8NEB9	PIK3C3	1.96	0.00
CPX-73	Phosphatidylinositol 3-kinase complex, class III, ATG14 variant	Q99570	PIK3R4	1.16	0.02
CPX-74	Phosphatidylinositol 3-kinase complex, class III, UVRAG variant	Q8NEB9	PIK3C3	1.96	0.00
CPX-74	Phosphatidylinositol 3-kinase complex, class III, UVRAG variant	Q99570	PIK3R4	1.16	0.02
CPX-99	Beta-catenin destruction core complex, variant 2	P49841	GSK3B	1.24	0.04
CPX-109	Beta-catenin destruction core complex, variant 1	P49841	GSK3B	1.24	0.04
CPX-125	Sodium:potassium-exchanging ATPase complex	P05026	ATP1B1	1.57	0.02
CPX-241	Cyclin K-CDK12 complex	Q9NYV4	CDK12	1.33	0.01
CPX-256	YAP1-TEAD1 complex	P46937	YAP1	-1.28	0.00
CPX-329	ESCRT-III complex	Q96FZ7	CHMP6	1.65	0.01
CPX-359	Cyclin K-CDK13 complex	Q14004	CDK13	1.93	0.00
CPX-376	Pyruvate dehydrogenase E1 heterotetramer	P08559	PDHA1	-1.16	0.01
CPX-415	DNA replication factor C complex	P35250	RFC2	1.12	0.02
CPX-419	FACT complex	Q08945	SSRP1	-1.12	0.02
CPX-419	FACT complex	Q9Y5B9	SUPT16H	-1.83	0.00
CPX-436	EMILIN-2 complex	Q9BXX0	EMILIN2	1.72	0.01
CPX-439	Beta-catenin destruction core complex, variant 3	P49841	GSK3B	1.24	0.04
CPX-440	Beta-catenin destruction core complex, variant 4	P49841	GSK3B	1.24	0.04
CPX-459	Nuclear export complex FRAT1-GSK3B	P49841	GSK3B	1.24	0.04
CPX-462	Nuclear export complex FRAT2-GSK3B	P49841	GSK3B	1.24	0.04
CPX-469	L3MBTL1 complex	Q13185	CBX3	-1.33	0.01
CPX-476	Nuclear exosome complex, DIS3-EXOSC10 variant	Q5RKV6	EXOSC6	1.03	0.01
CPX-476	Nuclear exosome complex, DIS3-EXOSC10 variant	Q96B26	EXOSC8	1.45	0.01
CPX-482	SOSS1 complex	Q68E01	INTS3	1.43	0.02
CPX-487	uPA-uPAR complex	Q03405	PLAUR	-2.01	0.00
CPX-489	VAPA-OSBP complex	Q9P0L0	VAPA	-1.22	0.00
CPX-501	uPA-uPAR-vitronectin complex	Q03405	PLAUR	-2.01	0.00
CPX-503	mTORC1 complex	P42345	MTOR	1.45	0.00
CPX-519	Transcription factor complex TFIIA	P52657	GTF2A2	1.25	0.01
CPX-560	Mitochondrial respiratory chain complex III	P08574	CYC1	-1.37	0.00
CPX-560	Mitochondrial respiratory chain complex III	P31930	UQCRC1	-1.08	0.00
CPX-561	Mitochondrial respiratory chain complex II	Q99643	SDHC	1.31	0.01
CPX-569	Chromatin assembly factor 1 complex	Q09028	RBBP4	-1.94	0.00
CPX-577	Mitochondrial respiratory chain complex I	O43674	NDUFB5	1.44	0.01
CPX-577	Mitochondrial respiratory chain complex I	O43678	NDUFA2	1.38	0.02
CPX-577	Mitochondrial respiratory chain complex I	O95299	NDUFA10	-1.43	0.01
CPX-577	Mitochondrial respiratory chain complex I	P03891	MT-ND2	1.47	0.00
CPX-577	Mitochondrial respiratory chain complex I	P03905	MT-ND4	1.23	0.02
CPX-577	Mitochondrial respiratory chain complex I	P03915	MT-ND5	1.34	0.01
CPX-577	Mitochondrial respiratory chain complex I	Q9UI09	NDUFA12	1.45	0.03
CPX-578	Cyclin-dependent protein kinase-activating kinase complex	P51946	CCNH	1.13	0.05
CPX-591	Nucleolar exosome complex, EXOSC10 variant	Q5RKV6	EXOSC6	1.03	0.01
CPX-591	Nucleolar exosome complex, EXOSC10 variant	Q96B26	EXOSC8	1.45	0.01
CPX-592	Cytoplasmic exosome complex, DIS3L variant	Q5RKV6	EXOSC6	1.03	0.01
CPX-592	Cytoplasmic exosome complex, DIS3L variant	Q96B26	EXOSC8	1.45	0.01
CPX-593	Exosome complex, DIS3 variant	Q5RKV6	EXOSC6	1.03	0.01
CPX-593	Exosome complex, DIS3 variant	Q96B26	EXOSC8	1.45	0.01
CPX-600	Cytoplasmic exosome complex, DIS3L-EXOSC10 variant	Q5RKV6	EXOSC6	1.03	0.01
CPX-600	Cytoplasmic exosome complex, DIS3L-EXOSC10 variant	Q96B26	EXOSC8	1.45	0.01
CPX-614	SOSS2 complex	Q68E01	INTS3	1.43	0.02
CPX-630	Signal recognition particle receptor complex	P08240	SRPR	-1.15	0.01
CPX-680	Exon junction subcomplex MAGOHB-Y14	Q9Y5S9	RBM8A	-1.11	0.01
CPX-682	Exon junction core complex, MAGOHB variant	P38919	EIF4A3	-1.75	0.00
CPX-682	Exon junction core complex, MAGOHB variant	Q9Y5S9	RBM8A	-1.11	0.01
CPX-688	NuRF chromatin remodeling complex	Q09028	RBBP4	-1.94	0.00
CPX-707	CCR4-NOT mRNA deadenylase complex, CNOT6-CNOT7 variant	Q9C0C2	TNKS1BP1	-1.66	0.00
CPX-707	CCR4-NOT mRNA deadenylase complex, CNOT6-CNOT7 variant	Q9NZN8	CNOT2	1.69	0.02
CPX-725	mRNA nuclear export factor NXF1-NXT1	Q9UBU9	NXF1	1.32	0.02
CPX-757	WICH chromatin remodelling complex	Q9UIG0	BAZ1B	1.54	0.01
CPX-809	NSL histone acetyltransferase complex	P51610	HCFC1	-2.91	0.01
CPX-846	INO80 chromatin remodeling complex	Q9Y230	RUVBL2	-1.20	0.00
CPX-874	GRASP65-GM130 Golgi stacking complex	Q08379	GOLGA2	1.39	0.03
CPX-880	MBD2/NuRD nucleosome remodeling and deacetylase complex	Q09028	RBBP4	-1.94	0.00
CPX-880	MBD2/NuRD nucleosome remodeling and deacetylase complex	Q14839	CHD4	-1.12	0.04
CPX-903	TFTC histone acetylation complex	Q9Y4A5	TRRAP	1.04	0.02
CPX-922	MBD3/NuRD nucleosome remodeling and deacetylase complex	O95983	MBD3	1.13	0.01
CPX-922	MBD3/NuRD nucleosome remodeling and deacetylase complex	Q09028	RBBP4	-1.94	0.00
CPX-922	MBD3/NuRD nucleosome remodeling and deacetylase complex	Q14839	CHD4	-1.12	0.04
CPX-951	mRNA cleavage factor I(m) complex, CPSF7 variant	Q8N684	CPSF7	1.20	0.01
CPX-974	SRCAP chromatin remodeling complex	Q9Y230	RUVBL2	-1.20	0.00
CPX-978	NuA4 histone acetyltransferase complex	P60709	ACTB	-5.55	0.01
CPX-978	NuA4 histone acetyltransferase complex	Q9Y230	RUVBL2	-1.20	0.00
CPX-978	NuA4 histone acetyltransferase complex	Q9Y4A5	TRRAP	1.04	0.02
CPX-979	Condensin I complex	Q15021	NCAPD2	-1.70	0.00
CPX-979	Condensin I complex	Q9BPX3	NCAPG	-1.00	0.04
CPX-979	Condensin I complex	Q9NTJ3	SMC4	-1.09	0.01
CPX-985	Condensin II complex	Q9NTJ3	SMC4	-1.09	0.01
CPX-989	PCAF histone acetylase complex	Q9Y4A5	TRRAP	1.04	0.02
CPX-1014	Tenascin-X complex	P22105	TNXB	1.54	0.01
CPX-1080	CRD-mediated mRNA stability complex	Q9NZI8	IGF2BP1	1.76	0.00
CPX-1099	B-WICH chromatin remodelling complex	O75533	SF3B1	-1.44	0.01
CPX-1099	B-WICH chromatin remodelling complex	P35659	DEK	-1.61	0.00
CPX-1099	B-WICH chromatin remodelling complex	Q9NR30	DDX21	-1.05	0.01
CPX-1099	B-WICH chromatin remodelling complex	Q9UIG0	BAZ1B	1.54	0.01
CPX-1164	SWI/SNF ATP-dependent chromatin remodeling complex, ACTL6A-ARID1A-SMARCA2 variant	P60709	ACTB	-5.55	0.01
CPX-1172	WASH complex, variant WASHC1/WASHC2A	Q641Q2	FAM21A	-1.59	0.00
CPX-1173	WASH complex, variant WASH2P/WASHC2A	Q641Q2	FAM21A	-1.59	0.00
CPX-1174	WASH complex, variant WASH3P/WASHC2A	Q641Q2	FAM21A	-1.59	0.00
CPX-1175	WASH complex, variant WASH4P/WASHC2A	Q641Q2	FAM21A	-1.59	0.00
CPX-1176	WASH complex, variant WASH6P/WASHC2A	Q641Q2	FAM21A	-1.59	0.00
CPX-1194	Muscle cell-specific SWI/SNF ATP-dependent chromatin remodeling complex, ACTL6A-ARID1A-SMARCA2 variant	P60709	ACTB	-5.55	0.01
CPX-1195	Embryonic stem cell-specific SWI/SNF ATP-dependent chromatin remodeling complex	P60709	ACTB	-5.55	0.01
CPX-1195	Embryonic stem cell-specific SWI/SNF ATP-dependent chromatin remodeling complex	Q92785	DPF2	2.02	0.00
CPX-1196	Polybromo-associated SWI/SNF ATP-dependent chromatin remodeling complex, ACTL6B variant	P60709	ACTB	-5.55	0.01
CPX-1199	Polybromo-associated SWI/SNF ATP-dependent chromatin remodeling complex, ACTL6A variant	P60709	ACTB	-5.55	0.01
CPX-1201	Neural progenitor-specific SWI/SNF ATP-dependent chromatin remodeling complex, ARID1A-SMARCA2 variant	P60709	ACTB	-5.55	0.01
CPX-1202	Neuron-specific SWI/SNF ATP-dependent chromatin remodeling complex, ARID1A-SMARCA2 variant	P60709	ACTB	-5.55	0.01
CPX-1203	Brain-specific SWI/SNF ATP-dependent chromatin remodeling complex, ARID1A-SMARCA2 variant	P60709	ACTB	-5.55	0.01
CPX-1204	SWI/SNF ATP-dependent chromatin remodeling complex, ACTL6A-ARID1A-SMARCA4 variant	P60709	ACTB	-5.55	0.01
CPX-1205	SWI/SNF ATP-dependent chromatin remodeling complex, ACTL6A-ARID1B-SMARCA2 variant	P60709	ACTB	-5.55	0.01
CPX-1206	SWI/SNF ATP-dependent chromatin remodeling complex, ACTL6A-ARID1B-SMARCA4 variant	P60709	ACTB	-5.55	0.01
CPX-1207	SWI/SNF ATP-dependent chromatin remodeling complex, ACTL6B-ARID1A-SMARCA2 variant	P60709	ACTB	-5.55	0.01
CPX-1209	SWI/SNF ATP-dependent chromatin remodeling complex, ACTL6B-ARID1A-SMARCA4 variant	P60709	ACTB	-5.55	0.01
CPX-1210	SWI/SNF ATP-dependent chromatin remodeling complex, ACTL6B-ARID1B-SMARCA2 variant	P60709	ACTB	-5.55	0.01
CPX-1211	SWI/SNF ATP-dependent chromatin remodeling complex, ACTL6B-ARID1B-SMARCA4 variant	P60709	ACTB	-5.55	0.01
CPX-1212	Neural progenitor-specific SWI/SNF ATP-dependent chromatin remodeling complex, ARID1A-SMARCA4 variant	P60709	ACTB	-5.55	0.01
CPX-1213	Neural progenitor-specific SWI/SNF ATP-dependent chromatin remodeling complex, ARID1B-SMARCA2 variant	P60709	ACTB	-5.55	0.01
CPX-1215	Neural progenitor-specific SWI/SNF ATP-dependent chromatin remodeling complex, ARID1B-SMARCA4 variant	P60709	ACTB	-5.55	0.01
CPX-1216	Neuron-specific SWI/SNF ATP-dependent chromatin remodeling complex, ARID1A-SMARCA4 variant	P60709	ACTB	-5.55	0.01
CPX-1217	Neuron-specific SWI/SNF ATP-dependent chromatin remodeling complex, ARID1B-SMARCA2 variant	P60709	ACTB	-5.55	0.01
CPX-1218	Neuron-specific SWI/SNF ATP-dependent chromatin remodeling complex, ARID1B-SMARCA4 variant	P60709	ACTB	-5.55	0.01
CPX-1219	Brain-specific SWI/SNF ATP-dependent chromatin remodeling complex, ARID1A-SMARCA4 variant	P60709	ACTB	-5.55	0.01
CPX-1220	Brain-specific SWI/SNF ATP-dependent chromatin remodeling complex, ARID1B-SMARCA2 variant	P60709	ACTB	-5.55	0.01
CPX-1221	Brain-specific SWI/SNF ATP-dependent chromatin remodeling complex, ARID1B-SMARCA4 variant	P60709	ACTB	-5.55	0.01
CPX-1222	Muscle cell-specific SWI/SNF ATP-dependent chromatin remodeling complex, ACTL6A-ARID1A-SMARCA4 variant	P60709	ACTB	-5.55	0.01
CPX-1223	Muscle cell-specific SWI/SNF ATP-dependent chromatin remodeling complex, ACTL6A-ARID1B-SMARCA2 variant	P60709	ACTB	-5.55	0.01
CPX-1224	Muscle cell-specific SWI/SNF ATP-dependent chromatin remodeling complex, ACTL6A-ARID1B-SMARCA4 variant	P60709	ACTB	-5.55	0.01
CPX-1225	Muscle cell-specific SWI/SNF ATP-dependent chromatin remodeling complex, ACTL6B-ARID1A-SMARCA2 variant	P60709	ACTB	-5.55	0.01
CPX-1226	Muscle cell-specific SWI/SNF ATP-dependent chromatin remodeling complex, ACTL6B-ARID1A-SMARCA4 variant	P60709	ACTB	-5.55	0.01
CPX-1227	Muscle cell-specific SWI/SNF ATP-dependent chromatin remodeling complex, ACTL6B-ARID1B-SMARCA2 variant	P60709	ACTB	-5.55	0.01
CPX-1228	Muscle cell-specific SWI/SNF ATP-dependent chromatin remodeling complex, ACTL6B-ARID1B-SMARCA4 variant	P60709	ACTB	-5.55	0.01
CPX-1285	Laminin221-nidogen complex	P55268	LAMB2	1.38	0.02
CPX-3403	DNA-dependent protein kinase complex	P78527	PRKDC	-1.13	0.01
CPX-4084	GBAF (SWI/SNF) ATP-dependent chromatin remodeling complex, ACTL6A-BICRA-SMARCA2 variant	P60709	ACTB	-5.55	0.01
CPX-4203	GBAF (SWI/SNF) ATP-dependent chromatin remodeling complex, ACTL6A-BICRAL-SMARCA2 variant	P60709	ACTB	-5.55	0.01
CPX-4206	GBAF (SWI/SNF) ATP-dependent chromatin remodeling complex, ACTL6A-BICRA-SMARCA4 variant	P60709	ACTB	-5.55	0.01
CPX-4207	GBAF (SWI/SNF) ATP-dependent chromatin remodeling complex, ACTL6A-BICRAL-SMARCA4 variant	P60709	ACTB	-5.55	0.01
CPX-4223	GBAF (SWI/SNF) ATP-dependent chromatin remodeling complex, ACTL6B-BICRA-SMARCA2 variant	P60709	ACTB	-5.55	0.01
CPX-4224	GBAF (SWI/SNF) ATP-dependent chromatin remodeling complex, ACTL6B-BICRAL-SMARCA2 variant	P60709	ACTB	-5.55	0.01
CPX-4225	GBAF (SWI/SNF) ATP-dependent chromatin remodeling complex, ACTL6B-BICRA-SMARCA4 variant	P60709	ACTB	-5.55	0.01
CPX-4226	GBAF (SWI/SNF) ATP-dependent chromatin remodeling complex, ACTL6B-BICRAL-SMARCA4 variant	P60709	ACTB	-5.55	0.01
CPX-4402	mTORC2 complex	P42345	MTOR	1.45	0.00
CPX-4526	CMG helicase complex	P33993	MCM7	-1.52	0.01
CPX-4526	CMG helicase complex	P49736	MCM2	-1.60	0.01
CPX-4526	CMG helicase complex	Q14566	MCM6	-2.21	0.00
CPX-873	Nuclear pore complex	P37198	NUP62	-1.23	0.03
CPX-873	Nuclear pore complex	Q5SRE5	NUP188	1.09	0.01
CPX-873	Nuclear pore complex	Q8N1F7	NUP93	-1.46	0.00
CPX-873	Nuclear pore complex	Q8NFH3	NUP43	1.38	0.03
CPX-873	Nuclear pore complex	Q8NFH5	NUP35	1.64	0.02
CPX-873	Nuclear pore complex	Q96EE3	SEH1L	1.34	0.03
CPX-873	Nuclear pore complex	Q9BW27	NUP85	1.21	0.00
CPX-4943	Exocyst, EXOC6 variant	O00471	EXOC5	1.14	0.01
CPX-4944	Exocyst, EXOC6B variant	O00471	EXOC5	1.14	0.01
CPX-5022	IFT-B complex	Q9Y547	HSPB11	1.22	0.02
CPX-5025	Cytoplasmic dynein complex, variant 1	O43237	DYNC1LI2	-1.70	0.00
CPX-5025	Cytoplasmic dynein complex, variant 1	P63172	DYNLT1	-1.12	0.01
CPX-5047	Ubiquitous AP-1 Adaptor complex, sigma1a variant	Q10567	AP1B1	-1.09	0.04
CPX-5048	Ubiquitous AP-1 Adaptor complex, sigma1b variant	Q10567	AP1B1	-1.09	0.04
CPX-5049	Ubiquitous AP-1 Adaptor complex, sigma1c variant	Q10567	AP1B1	-1.09	0.04
CPX-5050	Endothelial AP-1 Adaptor complex, sigma1a variant	Q10567	AP1B1	-1.09	0.04
CPX-1745	Collagen type VIII trimer variant 1	P27658	COL8A1	1.41	0.01
CPX-1746	Collagen type VIII trimer variant 2	P27658	COL8A1	1.41	0.01
CPX-1753	Collagen type XII trimer	Q99715	COL12A1	-2.64	0.00
CPX-1772	Laminin-121 complex	P55268	LAMB2	1.38	0.02
CPX-1773	Laminin-221 complex	P55268	LAMB2	1.38	0.02
CPX-1776	Laminin-321 complex	P55268	LAMB2	1.38	0.02
CPX-1778	Laminin-421 complex	P55268	LAMB2	1.38	0.02
CPX-1780	Laminin-521 complex	P55268	LAMB2	1.38	0.02
CPX-1782	Laminin-423 complex	P55268	LAMB2	1.38	0.02
CPX-1783	Laminin-522 complex	P55268	LAMB2	1.38	0.02
CPX-1784	Laminin-523 complex	P55268	LAMB2	1.38	0.02
CPX-5151	AP-4 Adaptor complex	Q9Y6B7	AP4B1	2.19	0.00
CPX-1790	Thrombospondin 4 complex	P35443	THBS4	1.60	0.03
CPX-5183	60S cytosolic large ribosomal subunit	P05386	RPLP1	1.23	0.01
CPX-5183	60S cytosolic large ribosomal subunit	P18077	RPL35A	-1.41	0.00
CPX-5183	60S cytosolic large ribosomal subunit	P26373	RPL13	-1.16	0.00
CPX-5183	60S cytosolic large ribosomal subunit	P46779	RPL28	-1.26	0.00
CPX-5183	60S cytosolic large ribosomal subunit	P49207	RPL34	-2.20	0.00
CPX-5183	60S cytosolic large ribosomal subunit	P61313	RPL15	-1.03	0.00
CPX-5225	28S mitochondrial small ribosomal subunit	P82663	MRPS25	1.05	0.03
CPX-5225	28S mitochondrial small ribosomal subunit	P82933	MRPS9	1.38	0.01
CPX-5225	28S mitochondrial small ribosomal subunit	Q96EY7	PTCD3	1.06	0.02
CPX-5225	28S mitochondrial small ribosomal subunit	Q9Y2R9	MRPS7	1.09	0.01
CPX-5225	28S mitochondrial small ribosomal subunit	Q9Y399	MRPS2	2.68	0.00
CPX-5226	39S mitochondrial large ribosomal subunit	Q13084	MRPL28	1.32	0.03
CPX-5226	39S mitochondrial large ribosomal subunit	Q13405	MRPL49	1.23	0.04
CPX-5226	39S mitochondrial large ribosomal subunit	Q16540	MRPL23	1.93	0.01
CPX-5226	39S mitochondrial large ribosomal subunit	Q8N5N7	MRPL50	1.19	0.03
CPX-5226	39S mitochondrial large ribosomal subunit	Q9BYD2	MRPL9	1.41	0.01
CPX-5226	39S mitochondrial large ribosomal subunit	Q9BYD3	MRPL4	1.71	0.01
CPX-5226	39S mitochondrial large ribosomal subunit	Q9BZE1	MRPL37	1.29	0.03
CPX-5226	39S mitochondrial large ribosomal subunit	Q9H9J2	MRPL44	1.72	0.00
CPX-5226	39S mitochondrial large ribosomal subunit	Q9HD33	MRPL47	1.27	0.02
CPX-5226	39S mitochondrial large ribosomal subunit	Q9NP92	MRPS30	1.40	0.05
CPX-5621	Oligosaccharyltransferase complex A	P46977	STT3A	-1.26	0.03
CPX-5621	Oligosaccharyltransferase complex A	P61803	DAD1	-1.84	0.02
CPX-5622	Oligosaccharyltransferase complex B	P61803	DAD1	-1.84	0.02
CPX-5622	Oligosaccharyltransferase complex B	Q14165	MLEC	-1.58	0.01
CPX-5622	Oligosaccharyltransferase complex B	Q8TCJ2	STT3B	-1.10	0.03
CPX-5633	AMPK complex, alpha1-beta1-gamma1 variant	Q9Y478	PRKAB1	1.40	0.01
CPX-5646	Kinetochore CCAN complex	Q9NSP4	CENPM	1.87	0.00
CPX-5670	Nucleosome, variant H3.1-H2A.Z-H2B.1	P68431	HIST1H3A;HIST3H3	-1.01	0.01
CPX-5671	Nucleosome, variant H3.1-H2A.V-H2B.1	P68431	HIST1H3A;HIST3H3	-1.01	0.01
CPX-1796	Integrin alphav-beta5 complex	P18084	ITGB5	-1.20	0.00
CPX-5786	AMPK complex, alpha1-beta1-gamma2 variant	Q9Y478	PRKAB1	1.40	0.01
CPX-5787	AMPK complex, alpha2-beta1-gamma1 variant	Q9Y478	PRKAB1	1.40	0.01
CPX-5824	PRP19-CDC5L complex	Q8WYA6	CTNNBL1	1.64	0.00
CPX-5842	AMPK complex, alpha1-beta1-gamma3 variant	Q9Y478	PRKAB1	1.40	0.01
CPX-5843	AMPK complex, alpha2-beta1-gamma3 variant	Q9Y478	PRKAB1	1.40	0.01
CPX-5844	AMPK complex, alpha2-beta1-gamma2 variant	Q9Y478	PRKAB1	1.40	0.01
CPX-5850	Histone-lysine N-methyltransferase complex, KMT2A variant	P51610	HCFC1	-2.91	0.01
CPX-1803	Integrin alpha6-beta1 complex	P23229	ITGA6	-1.29	0.00
CPX-1818	Integrin alpha11-beta1 complex	Q9UKX5	ITGA11	1.08	0.05
CPX-1822	Integrin alpha6-beta4 complex	P23229	ITGA6	-1.29	0.00
CPX-5975	Phosphatidylinositol 3-kinase complex class IA, p110beta/p85alpha	P27986	PIK3R1	1.04	0.04
CPX-5983	Phosphatidylinositol 3-kinase complex class IA, p110delta/p85alpha	P27986	PIK3R1	1.04	0.04
CPX-5984	Phosphatidylinositol 3-kinase complex class IA, p110delta/p55alpha	P27986	PIK3R1	1.04	0.04
CPX-5991	Nuclear meiotic cohesin complex, STAG2 variant	Q8N3U4	STAG2	-1.79	0.00
CPX-5993	26S Proteasome complex	O00487	PSMD14	-1.27	0.01
CPX-6018	STING-TRAF3-TBK1 complex	Q9UHD2	TBK1	1.48	0.02
CPX-6036	Eukaryotic translation initiation factor 3 complex	Q99613	EIF3C;EIF3CL	-1.39	0.00
CPX-6038	TBK1-IKKepsilon-NAP1 complex	Q9UHD2	TBK1	1.48	0.02
CPX-6041	STAT1/STAT3 complex	P40763	STAT3	-1.12	0.02
CPX-6043	STAT3/STAT5A complex	P40763	STAT3	-1.12	0.02
CPX-6044	STAT3/STAT5B complex	P40763	STAT3	-1.12	0.02
CPX-6046	STAT3/STAT4 complex	P40763	STAT3	-1.12	0.02
CPX-6049	STAT3 homodimer	P40763	STAT3	-1.12	0.02
CPX-6087	Anaphase-Promoting complex, CDC20 variant	P30260	CDC27	1.19	0.03
CPX-6087	Anaphase-Promoting complex, CDC20 variant	Q9UJX3	ANAPC7	1.85	0.02
CPX-6088	Anaphase-Promoting complex, FRZ1 variant	P30260	CDC27	1.19	0.03
CPX-6088	Anaphase-Promoting complex, FRZ1 variant	Q9UJX3	ANAPC7	1.85	0.02
CPX-6089	TBK1-IKKepsilon-TANK complex	Q9UHD2	TBK1	1.48	0.02
CPX-6090	TBK1-IKKepsilon-SINTBAD complex	Q9UHD2	TBK1	1.48	0.02
CPX-6121	TOM40 mitochondrial outer membrane translocase complex	O94826	TOMM70A	-1.24	0.02
CPX-6123	Mitochondrial respiratory chain complex IV	P00403	MT-CO2	-1.03	0.01
CPX-6123	Mitochondrial respiratory chain complex IV	P10606	COX5B	-1.23	0.00
CPX-6124	TIM22 mitochondrial inner membrane twin-pore carrier translocase complex	Q9Y5J7	TIMM9	1.46	0.03
CPX-6125	TIM9-TIM10 mitochondrial intermembrane space protein transporter complex	Q9Y5J7	TIMM9	1.46	0.03
CPX-6126	TIM9-TIM10-TIM10B mitochondrial intermembrane space protein transporter complex	Q9Y5J7	TIMM9	1.46	0.03
CPX-6131	TIM8A-TIM13 mitochondrial intermembrane space protein transporter complex	Q9Y5L4	TIMM13	1.46	0.04
CPX-6132	TIM8B-TIM13 mitochondrial intermembrane space protein transporter complex	Q9Y5L4	TIMM13	1.46	0.04
CPX-6133	SAM mitochondrial sorting and assembly machinery complex	Q13505	MTX1	1.29	0.04
CPX-6141	MICOS mitochondrial contact site and cristae organizing system complex	Q16891	IMMT	-1.41	0.00
CPX-6142	TSC1-TSC2 complex	P49815	TSC2	1.75	0.01
CPX-6143	R2TP core co-chaperone complex	Q9Y230	RUVBL2	-1.20	0.00
CPX-6144	URI1 prefoldin co-chaperone complex	O15212	PFDN6	-1.46	0.01
CPX-6145	PAQosome co-chaperone complex	O15212	PFDN6	-1.46	0.01
CPX-6145	PAQosome co-chaperone complex	Q9Y230	RUVBL2	-1.20	0.00
CPX-6149	Prefoldin co-chaperone complex	O15212	PFDN6	-1.46	0.01
CPX-6150	R2SP co-chaperone complex	Q9Y230	RUVBL2	-1.20	0.00
CPX-6151	Mitochondrial proton-transporting ATP synthase complex	P30049	ATP5D	-1.12	0.02
CPX-6151	Mitochondrial proton-transporting ATP synthase complex	P36542	ATP5C1	-1.48	0.00
CPX-6151	Mitochondrial proton-transporting ATP synthase complex	P56134	ATP5J2	-1.85	0.00
CPX-6152	R2SD co-chaperone complex	Q9Y230	RUVBL2	-1.20	0.00
CPX-6153	R2T co-chaperone complex	Q9Y230	RUVBL2	-1.20	0.00
CPX-6155	Mitochondrial ribonuclease P complex	Q99714	HSD17B10	-1.11	0.01
CPX-6161	Mitochondrial tRNA:m(1)R9 methyltransferase complex	Q99714	HSD17B10	-1.11	0.01
CPX-6199	COG tethering complex	Q96MW5	COG8	1.80	0.00
CPX-6201	NRZ tethering complex	A2RRP1	NBAS	1.19	0.03
CPX-6201	NRZ tethering complex	Q6NUQ1	RINT1	1.23	0.00
CPX-6207	EARP tethering complex	Q96JG6	CCDC132	1.60	0.00
CPX-6227	GATOR2 complex	Q96EE3	SEH1L	1.34	0.03
CPX-6233	Mitochondrial pyruvate dehydrogenase complex, somatic variant	O00330	PDHX	1.87	0.01
CPX-6233	Mitochondrial pyruvate dehydrogenase complex, somatic variant	P08559	PDHA1	-1.16	0.01
CPX-6233	Mitochondrial pyruvate dehydrogenase complex, somatic variant	P10515	DLAT	-2.01	0.00
CPX-6242	Mitochondrial pyruvate dehydrogenase complex, testis-specific variant	O00330	PDHX	1.87	0.01
CPX-6242	Mitochondrial pyruvate dehydrogenase complex, testis-specific variant	P10515	DLAT	-2.01	0.00
CPX-1842	PPP4C-PPP4R1 protein phosphatase 4 complex	Q8TF05	PPP4R1	1.01	0.04
CPX-1843	PPP4C-PPP4R2-PPP4R3A protein phosphatase 4 complex	Q6IN85	SMEK1	1.51	0.01
CPX-5223	40S cytosolic small ribosomal subunit	P62269	RPS18	-1.04	0.00
CPX-5223	40S cytosolic small ribosomal subunit	P62857	RPS28	-1.80	0.00
CPX-1860	Anaphase-Promoting core complex	P30260	CDC27	1.19	0.03
CPX-1860	Anaphase-Promoting core complex	Q9UJX3	ANAPC7	1.85	0.02
CPX-1870	COP9 signalosome variant 1	Q9BT78	COPS4	-1.43	0.00
CPX-6464	GET complex	O43681	ASNA1	-1.15	0.01
CPX-1871	COP9 signalosome variant 2	Q9BT78	COPS4	-1.43	0.00
CPX-1871	COP9 signalosome variant 2	Q9H9Q2	COPS7B	1.06	0.00
CPX-900	SAGA complex, KAT2A variant	Q15393	SF3B3	-1.65	0.00
CPX-900	SAGA complex, KAT2A variant	Q9Y4A5	TRRAP	1.04	0.02
CPX-3321	SIN3A histone deacetylase complex	Q09028	RBBP4	-1.94	0.00
CPX-3323	SIN3A histone deacetylase complex, ES cell-specific variant	Q09028	RBBP4	-1.94	0.00
CPX-3322	SIN3B histone deacetylase complex	Q09028	RBBP4	-1.94	0.00
CPX-6802	SAGA complex, KAT2B variant	Q15393	SF3B3	-1.65	0.00
CPX-6802	SAGA complex, KAT2B variant	Q9Y4A5	TRRAP	1.04	0.02
CPX-6862	Mitochondrial BOLA1-GLRX5 iron-sulfur cluster assembly complex	Q86SX6	GLRX5	1.70	0.02
CPX-6863	Mitochondrial BOLA3-GLRX5 iron-sulfur cluster assembly complex	Q86SX6	GLRX5	1.70	0.02
CPX-4750	TRAPP III complex, TRAPPC2 variant	Q7Z392	TRAPPC11	1.24	0.03
CPX-6903	TRAPP III complex, TRAPPC2B variant	Q7Z392	TRAPPC11	1.24	0.03
CPX-6904	Vacuolar proton translocating ATPase complex, ATP6V0A2 variant	O75787	ATP6AP2	1.18	0.03
CPX-6904	Vacuolar proton translocating ATPase complex, ATP6V0A2 variant	P38606	ATP6V1A	-1.63	0.00
CPX-6905	Vacuolar proton translocating ATPase complex, ATP6V0A3 variant	O75787	ATP6AP2	1.18	0.03
CPX-6905	Vacuolar proton translocating ATPase complex, ATP6V0A3 variant	P38606	ATP6V1A	-1.63	0.00
CPX-6912	Vacuolar proton translocating ATPase complex, ATP6V0A4 variant	O75787	ATP6AP2	1.18	0.03
CPX-6912	Vacuolar proton translocating ATPase complex, ATP6V0A4 variant	P38606	ATP6V1A	-1.63	0.00
CPX-7062	Histone-lysine N-methyltransferase complex, KMT2B variant	P51610	HCFC1	-2.91	0.01
CPX-7110	Histone-lysine N-methyltransferase complex, SET1A variant	P51610	HCFC1	-2.91	0.01
CPX-7111	Histone-lysine N-methyltransferase complex, SET1B variant	P51610	HCFC1	-2.91	0.01
CPX-1941	Exon junction core complex, MAGOH variant	P38919	EIF4A3	-1.75	0.00
CPX-1941	Exon junction core complex, MAGOH variant	Q9Y5S9	RBM8A	-1.11	0.01
CPX-1942	Exon junction subcomplex MAGOH-Y14	Q9Y5S9	RBM8A	-1.11	0.01
CPX-1949	Elongator holoenzyme complex	O95163	IKBKAP	1.43	0.00
CPX-1988	BAX oligomer	Q07812	BAX	-1.09	0.02
CPX-2003	Cyclin A1-CDK1 complex	P06493	CDK1	-1.38	0.01
CPX-2004	Cyclin A2-CDK1 complex	P06493	CDK1	-1.38	0.01
CPX-2007	Cyclin B1-CDK1 complex	P06493	CDK1	-1.38	0.01
CPX-2008	Cyclin B2-CDK1 complex	P06493	CDK1	-1.38	0.01
CPX-2087	DNA polymerase alpha:primase complex	P09884	POLA1	1.77	0.01
CPX-2097	DNA polymerase delta complex	P28340	POLD1	1.54	0.01
CPX-2161	SUMO activating enzyme complex	Q9UBT2	UBA2	-1.24	0.02
CPX-2227	SF3B complex	O75533	SF3B1	-1.44	0.01
CPX-2227	SF3B complex	Q13435	SF3B2	-1.67	0.00
CPX-2227	SF3B complex	Q15393	SF3B3	-1.65	0.00
CPX-2384	Phosphatidylinositol 3-kinase complex class IA, p110alpha/p85alpha	P27986	PIK3R1	1.04	0.04
CPX-2435	mRNA nuclear export factor NXF1-NXT2	Q9UBU9	NXF1	1.32	0.02
CPX-2470	Vacuolar proton translocating ATPase complex, ATP6V0A1 variant	O75787	ATP6AP2	1.18	0.03
CPX-2470	Vacuolar proton translocating ATPase complex, ATP6V0A1 variant	P38606	ATP6V1A	-1.63	0.00
CPX-2522	CCR4-NOT mRNA deadenylase complex, CNOT6L-CNOT7 variant	Q9C0C2	TNKS1BP1	-1.66	0.00
CPX-2522	CCR4-NOT mRNA deadenylase complex, CNOT6L-CNOT7 variant	Q9NZN8	CNOT2	1.69	0.02
CPX-2535	CCR4-NOT mRNA deadenylase complex, CNOT6L-CNOT8 variant	Q9C0C2	TNKS1BP1	-1.66	0.00
CPX-2535	CCR4-NOT mRNA deadenylase complex, CNOT6L-CNOT8 variant	Q9NZN8	CNOT2	1.69	0.02
CPX-2556	Nucleosome, variant H3.1-H2A.2-H2B.1	P68431	HIST1H3A;HIST3H3	-1.01	0.01
CPX-2565	SF3A complex	Q12874	SF3A3	-1.52	0.00
CPX-2565	SF3A complex	Q15428	SF3A2	-1.03	0.05
CPX-2565	SF3A complex	Q15459	SF3A1	-2.12	0.00
CPX-2849	CCR4-NOT mRNA deadenylase complex, CNOT6-CNOT8 variant	Q9C0C2	TNKS1BP1	-1.66	0.00
CPX-2849	CCR4-NOT mRNA deadenylase complex, CNOT6-CNOT8 variant	Q9NZN8	CNOT2	1.69	0.02
CPX-2940	MCM complex	P33993	MCM7	-1.52	0.01
CPX-2940	MCM complex	P49736	MCM2	-1.60	0.01
CPX-2940	MCM complex	Q14566	MCM6	-2.21	0.00
CPX-3111	Glucose transporter complex 1	P11166	SLC2A1	1.89	0.00
CPX-3208	SMAD2-SMAD4 complex	Q15796	SMAD2;SMAD3	1.08	0.03
CPX-3227	Core mediator complex	Q9BUE0	MED18	1.20	0.04
CPX-3269	IkappaB kinase complex	O15111	CHUK	1.57	0.00
CPX-3282	Syndecan-1-syntenin-1-ALIX complex	P18827	SDC1	-1.93	0.00
