## Supplementary material for "Integrating multiple omics levels using the human protein complexome as a framework, a multi-omics study of inborn errors of metabolism": Tables S1: P1566_GlobalPerturbedComplexes.csv

ComplexID	Complex Name	SubunitID	Gene Name	Log2FC	Adj. Pvalue
CPX-132	BAT3 complex	P46379	BAG6	-1.10	0.01
CPX-137	VCP-NPL4-UFD1 AAA ATPase complex	Q92890	UFD1L	-1.83	0.00
CPX-359	Cyclin K-CDK13 complex	Q14004	CDK13	1.15	0.02
CPX-421	EMILIN-1 complex	Q9Y6C2	EMILIN1	-1.09	0.04
CPX-477	CRL4-DDB2 E3 ubiquitin ligase complex, CUL4A variant	Q13619	CUL4A	-1.09	0.03
CPX-485	UBC13-UEV1A ubiquitin-conjugating enzyme E2 complex	Q13404	UBE2V1	-2.10	0.05
CPX-487	uPA-uPAR complex	Q03405	PLAUR	-1.00	0.05
CPX-501	uPA-uPAR-vitronectin complex	Q03405	PLAUR	-1.00	0.05
CPX-553	Mitochondrial isocitrate dehydrogenase complex (NAD+)	P50213	IDH3A	-1.52	0.01
CPX-561	Mitochondrial respiratory chain complex II	P21912	SDHB	-1.91	0.00
CPX-577	Mitochondrial respiratory chain complex I	O43678	NDUFA2	1.56	0.02
CPX-577	Mitochondrial respiratory chain complex I	P51970	NDUFA8	-1.05	0.03
CPX-577	Mitochondrial respiratory chain complex I	Q9NX14	NDUFB11	-1.29	0.03
CPX-680	Exon junction subcomplex MAGOHB-Y14	Q9Y5S9	RBM8A	-1.32	0.03
CPX-682	Exon junction core complex, MAGOHB variant	Q9Y5S9	RBM8A	-1.32	0.03
CPX-688	NuRF chromatin remodeling complex	Q16576	RBBP7	-1.18	0.00
CPX-846	INO80 chromatin remodeling complex	Q9Y5K5	UCHL5	-1.46	0.04
CPX-880	MBD2/NuRD nucleosome remodeling and deacetylase complex	Q14839	CHD4	-1.25	0.03
CPX-880	MBD2/NuRD nucleosome remodeling and deacetylase complex	Q16576	RBBP7	-1.18	0.00
CPX-922	MBD3/NuRD nucleosome remodeling and deacetylase complex	Q14839	CHD4	-1.25	0.03
CPX-922	MBD3/NuRD nucleosome remodeling and deacetylase complex	Q16576	RBBP7	-1.18	0.00
CPX-948	S-adenosylmethionine synthase, MAT2A-MAT2B variant	P31153	MAT2A	-1.78	0.04
CPX-1017	Phagocyte NADPH oxidase complex, RAC1 variant	P63000	RAC1;RAC3	-1.33	0.04
CPX-1076	mCRD-poly(A)-bridging complex	O75534	CSDE1	-1.10	0.02
CPX-1099	B-WICH chromatin remodelling complex	P35659	DEK	-1.03	0.02
CPX-1195	Embryonic stem cell-specific SWI/SNF ATP-dependent chromatin remodeling complex	Q92785	DPF2	1.38	0.05
CPX-1427	Nuclear cap-binding complex	Q09161	NCBP1	-1.46	0.05
CPX-3624	Alternative nuclear cap-binding complex	Q09161	NCBP1	-1.46	0.05
CPX-3762	Apoptosome	P99999	CYCS	-1.62	0.02
CPX-4108	Collagen type I homotrimer	P02452	COL1A1	-1.44	0.04
CPX-4526	CMG helicase complex	P33992	MCM5	-1.19	0.03
CPX-4741	Ragulator complex	O43504	LAMTOR5	-1.90	0.04
CPX-4741	Ragulator complex	Q9UHA4	LAMTOR3	-1.48	0.02
CPX-4742	Catalase complex	P04040	CAT	-1.97	0.01
CPX-873	Nuclear pore complex	Q9BW27	NUP85	1.26	0.00
CPX-5025	Cytoplasmic dynein complex, variant 1	P63167	DYNLL1	-2.13	0.02
CPX-5047	Ubiquitous AP-1 Adaptor complex, sigma1a variant	Q9BXS5	AP1M1	-1.39	0.05
CPX-5048	Ubiquitous AP-1 Adaptor complex, sigma1b variant	Q9BXS5	AP1M1	-1.39	0.05
CPX-5049	Ubiquitous AP-1 Adaptor complex, sigma1c variant	Q9BXS5	AP1M1	-1.39	0.05
CPX-5051	Ubiquitous AP-3 Adaptor complex, sigma3a variant	Q92572	AP3S1	-1.81	0.00
CPX-5055	Neuronal AP-3 Adaptor complex, sigma3a variant	Q92572	AP3S1	-1.81	0.00
CPX-1650	Collagen type I trimer	P02452	COL1A1	-1.44	0.04
CPX-1745	Collagen type VIII trimer variant 1	P27658	COL8A1	1.07	0.05
CPX-1746	Collagen type VIII trimer variant 2	P27658	COL8A1	1.07	0.05
CPX-5151	AP-4 Adaptor complex	Q9Y6B7	AP4B1	1.52	0.05
CPX-1785	Thrombospondin 1 complex	P07996	THBS1	-1.55	0.01
CPX-5183	60S cytosolic large ribosomal subunit	P18077	RPL35A	-1.70	0.02
CPX-5183	60S cytosolic large ribosomal subunit	P26373	RPL13	-1.99	0.01
CPX-5183	60S cytosolic large ribosomal subunit	P40429	RPL13A	-1.87	0.04
CPX-5183	60S cytosolic large ribosomal subunit	P46776	RPL27A	-1.94	0.02
CPX-5183	60S cytosolic large ribosomal subunit	P46777	RPL5	-1.01	0.01
CPX-5183	60S cytosolic large ribosomal subunit	P46779	RPL28	-1.52	0.03
CPX-5183	60S cytosolic large ribosomal subunit	P49207	RPL34	-2.60	0.01
CPX-5183	60S cytosolic large ribosomal subunit	P50914	RPL14	-1.86	0.03
CPX-5183	60S cytosolic large ribosomal subunit	P61313	RPL15	-1.13	0.03
CPX-5183	60S cytosolic large ribosomal subunit	P61353	RPL27	-2.61	0.01
CPX-5183	60S cytosolic large ribosomal subunit	P61513	RPL37A	-1.65	0.02
CPX-5183	60S cytosolic large ribosomal subunit	P62750	RPL23A	-2.12	0.04
CPX-5183	60S cytosolic large ribosomal subunit	P62829	RPL23	-1.92	0.04
CPX-5183	60S cytosolic large ribosomal subunit	P62888	RPL30	-2.31	0.04
CPX-5183	60S cytosolic large ribosomal subunit	P62906	RPL10A	-2.45	0.03
CPX-5183	60S cytosolic large ribosomal subunit	P62910	RPL32	-1.73	0.04
CPX-5183	60S cytosolic large ribosomal subunit	P83731	RPL24	-2.38	0.03
CPX-5183	60S cytosolic large ribosomal subunit	P84098	RPL19	-1.97	0.01
CPX-5183	60S cytosolic large ribosomal subunit	Q07020	RPL18	-2.30	0.04
CPX-5183	60S cytosolic large ribosomal subunit	Q9Y3U8	RPL36	-2.13	0.01
CPX-5225	28S mitochondrial small ribosomal subunit	Q9Y399	MRPS2	1.94	0.02
CPX-5226	39S mitochondrial large ribosomal subunit	Q9BYD2	MRPL9	1.13	0.02
CPX-5621	Oligosaccharyltransferase complex A	P46977	STT3A	-1.19	0.04
CPX-5622	Oligosaccharyltransferase complex B	Q14165	MLEC	-2.04	0.02
CPX-5622	Oligosaccharyltransferase complex B	Q8TCJ2	STT3B	-1.34	0.04
CPX-1797	Integrin alpha3-beta1 complex	P26006	ITGA3	-1.03	0.02
CPX-5824	PRP19-CDC5L complex	Q99459	CDC5L	-1.61	0.05
CPX-5989	Nuclear meiotic cohesin complex, STAG1 variant	Q14683	SMC1A	-1.30	0.01
CPX-5989	Nuclear meiotic cohesin complex, STAG1 variant	Q9UQE7	SMC3	-1.59	0.05
CPX-5991	Nuclear meiotic cohesin complex, STAG2 variant	Q14683	SMC1A	-1.30	0.01
CPX-5991	Nuclear meiotic cohesin complex, STAG2 variant	Q8N3U4	STAG2	-2.08	0.00
CPX-5991	Nuclear meiotic cohesin complex, STAG2 variant	Q9UQE7	SMC3	-1.59	0.05
CPX-5993	26S Proteasome complex	P20618	PSMB1	-1.02	0.01
CPX-5993	26S Proteasome complex	P25788	PSMA3	-1.14	0.04
CPX-5993	26S Proteasome complex	P35998	PSMC2	-1.55	0.04
CPX-5993	26S Proteasome complex	P55036	PSMD4	-1.55	0.04
CPX-5993	26S Proteasome complex	P60900	PSMA6	-1.65	0.03
CPX-6017	RZZ complex	O43264	ZW10	-1.74	0.00
CPX-6030	Chaperonin-containing T-complex	P50990	CCT8	-1.22	0.02
CPX-6033	Sm complex	P62318	SNRPD3	-1.22	0.05
CPX-6036	Eukaryotic translation initiation factor 3 complex	O15371	EIF3D	-1.01	0.01
CPX-6036	Eukaryotic translation initiation factor 3 complex	O75821	EIF3G	-1.43	0.03
CPX-6036	Eukaryotic translation initiation factor 3 complex	Q99613	EIF3C;EIF3CL	-1.27	0.02
CPX-6082	Nuclear meiotic cohesin complex, STAG3 variant	Q14683	SMC1A	-1.30	0.01
CPX-6082	Nuclear meiotic cohesin complex, STAG3 variant	Q9UQE7	SMC3	-1.59	0.05
CPX-6087	Anaphase-Promoting complex, CDC20 variant	Q9UJX3	ANAPC7	1.67	0.05
CPX-6088	Anaphase-Promoting complex, FRZ1 variant	Q9UJX3	ANAPC7	1.67	0.05
CPX-6121	TOM40 mitochondrial outer membrane translocase complex	Q9NS69	TOMM22	-1.64	0.05
CPX-6123	Mitochondrial respiratory chain complex IV	P00403	MT-CO2	-1.36	0.02
CPX-6123	Mitochondrial respiratory chain complex IV	P10606	COX5B	-1.29	0.01
CPX-6123	Mitochondrial respiratory chain complex IV	P13073	COX4I1	-1.13	0.04
CPX-6133	SAM mitochondrial sorting and assembly machinery complex	Q9Y512	SAMM50	-1.00	0.04
CPX-6151	Mitochondrial proton-transporting ATP synthase complex	O75964	ATP5L	-1.25	0.01
CPX-6151	Mitochondrial proton-transporting ATP synthase complex	P48047	ATP5O	-1.40	0.03
CPX-6151	Mitochondrial proton-transporting ATP synthase complex	P56385	ATP5I	-1.38	0.00
CPX-6177	Mitochondrial endopeptidase ClpXP complex	Q16740	CLPP	-1.02	0.04
CPX-6201	NRZ tethering complex	O43264	ZW10	-1.74	0.00
CPX-6232	Fibronectin complex	P02751	FN1	-1.22	0.01
CPX-6243	Mitochondrial processing peptidase complex	O75439	PMPCB	-1.20	0.03
CPX-5223	40S cytosolic small ribosomal subunit	P23396	RPS3	-1.26	0.03
CPX-5223	40S cytosolic small ribosomal subunit	P25398	RPS12	-1.98	0.05
CPX-5223	40S cytosolic small ribosomal subunit	P39019	RPS19	-1.75	0.04
CPX-5223	40S cytosolic small ribosomal subunit	P46781	RPS9	-2.28	0.04
CPX-5223	40S cytosolic small ribosomal subunit	P61247	RPS3A	-1.60	0.03
CPX-5223	40S cytosolic small ribosomal subunit	P62241	RPS8	-2.63	0.03
CPX-5223	40S cytosolic small ribosomal subunit	P62244	RPS15A	-1.94	0.01
CPX-5223	40S cytosolic small ribosomal subunit	P62249	RPS16	-1.93	0.03
CPX-5223	40S cytosolic small ribosomal subunit	P62269	RPS18	-1.66	0.04
CPX-5223	40S cytosolic small ribosomal subunit	P62280	RPS11	-2.43	0.04
CPX-5223	40S cytosolic small ribosomal subunit	P62753	RPS6	-1.94	0.04
CPX-5223	40S cytosolic small ribosomal subunit	P62851	RPS25	-1.98	0.02
CPX-5223	40S cytosolic small ribosomal subunit	P62854	RPS26	-1.49	0.04
CPX-5223	40S cytosolic small ribosomal subunit	P62979	RPS27A;UBB;UBC	-2.61	0.05
CPX-5223	40S cytosolic small ribosomal subunit	P63220	RPS21	-1.61	0.04
CPX-1860	Anaphase-Promoting core complex	Q9UJX3	ANAPC7	1.67	0.05
CPX-3321	SIN3A histone deacetylase complex	Q16576	RBBP7	-1.18	0.00
CPX-3323	SIN3A histone deacetylase complex, ES cell-specific variant	Q16576	RBBP7	-1.18	0.00
CPX-3322	SIN3B histone deacetylase complex	Q16576	RBBP7	-1.18	0.00
CPX-6862	Mitochondrial BOLA1-GLRX5 iron-sulfur cluster assembly complex	Q86SX6	GLRX5	1.51	0.04
CPX-6863	Mitochondrial BOLA3-GLRX5 iron-sulfur cluster assembly complex	Q86SX6	GLRX5	1.51	0.04
CPX-1878	Replication protein A complex, RPA2 variant	P35244	RPA3	-1.61	0.02
CPX-1879	Replication protein A complex, RPA4 variant	P35244	RPA3	-1.61	0.02
CPX-1941	Exon junction core complex, MAGOH variant	Q9Y5S9	RBM8A	-1.32	0.03
CPX-1942	Exon junction subcomplex MAGOH-Y14	Q9Y5S9	RBM8A	-1.32	0.03
CPX-1984	BID:BCL-2 complex	P55957	BID	-1.68	0.01
CPX-1991	BID:BCL-XL complex	P55957	BID	-1.68	0.01
CPX-2208	Phenylalanyl-tRNA synthetase complex	Q9Y285	FARSA	-1.23	0.02
CPX-2565	SF3A complex	Q12874	SF3A3	-1.11	0.04
CPX-2565	SF3A complex	Q15428	SF3A2	-2.91	0.00
CPX-2731	Mitochondrial electron transfer flavoprotein complex	P38117	ETFB	-1.05	0.04
CPX-2881	PDGF receptor alpha - PDGF-AA complex	P16234	PDGFRA	-1.19	0.03
CPX-2882	PDGF receptor beta - PDGF-BB complex	P09619	PDGFRB	-1.55	0.00
CPX-2883	PDGF receptor alpha-beta - PDGF-BB complex	P09619	PDGFRB	-1.55	0.00
CPX-2883	PDGF receptor alpha-beta - PDGF-BB complex	P16234	PDGFRA	-1.19	0.03
CPX-2884	PDGF receptor alpha - PDGF-BB complex	P16234	PDGFRA	-1.19	0.03
CPX-2885	PDGF receptor alpha - PDGF-AB complex	P16234	PDGFRA	-1.19	0.03
CPX-2886	PDGF receptor beta - PDGF-AB complex	P09619	PDGFRB	-1.55	0.00
CPX-2887	PDGF receptor alpha - PDGF-CC complex	P16234	PDGFRA	-1.19	0.03
CPX-2888	PDGF receptor alpha-beta - PDGF-CC complex	P09619	PDGFRB	-1.55	0.00
CPX-2888	PDGF receptor alpha-beta - PDGF-CC complex	P16234	PDGFRA	-1.19	0.03
CPX-2889	PDGF receptor beta - PDGF-DD complex	P09619	PDGFRB	-1.55	0.00
CPX-2890	PDGF receptor alpha-beta - PDGF-DD complex	P09619	PDGFRB	-1.55	0.00
CPX-2890	PDGF receptor alpha-beta - PDGF-DD complex	P16234	PDGFRA	-1.19	0.03
CPX-2891	PDGF receptor beta - PDGF-CC complex	P09619	PDGFRB	-1.55	0.00
CPX-2892	PDGF receptor alpha-beta - PDGF-AB complex	P09619	PDGFRB	-1.55	0.00
CPX-2892	PDGF receptor alpha-beta - PDGF-AB complex	P16234	PDGFRA	-1.19	0.03
CPX-2897	[Cu-Zn] Superoxide dismutase complex	P00441	SOD1	-1.52	0.03
CPX-2940	MCM complex	P33992	MCM5	-1.19	0.03
