## Supplementary material for "Integrating multiple omics levels using the human protein complexome as a framework, a multi-omics study of inborn errors of metabolism": Tables S1: P2736_GlobalPerturbedComplexes.csv

ComplexID	Complex Name	SubunitID	Gene Name	Log2FC	Adj. Pvalue
CPX-73	Phosphatidylinositol 3-kinase complex, class III, ATG14 variant	Q99570	PIK3R4	1.15	0.03
CPX-74	Phosphatidylinositol 3-kinase complex, class III, UVRAG variant	Q99570	PIK3R4	1.15	0.03
CPX-241	Cyclin K-CDK12 complex	Q9NYV4	CDK12	1.10	0.04
CPX-256	YAP1-TEAD1 complex	P46937	YAP1	-1.07	0.02
CPX-359	Cyclin K-CDK13 complex	Q14004	CDK13	1.12	0.04
CPX-376	Pyruvate dehydrogenase E1 heterotetramer	P08559	PDHA1	-1.37	0.00
CPX-519	Transcription factor complex TFIIA	P52657	GTF2A2	1.33	0.01
CPX-553	Mitochondrial isocitrate dehydrogenase complex (NAD+)	P50213	IDH3A	-1.35	0.02
CPX-561	Mitochondrial respiratory chain complex II	P21912	SDHB	-2.38	0.00
CPX-577	Mitochondrial respiratory chain complex I	O14561	NDUFAB1	-1.58	0.05
CPX-577	Mitochondrial respiratory chain complex I	P03905	MT-ND4	1.39	0.02
CPX-577	Mitochondrial respiratory chain complex I	P03915	MT-ND5	1.29	0.03
CPX-577	Mitochondrial respiratory chain complex I	P19404	NDUFV2	-1.28	0.05
CPX-577	Mitochondrial respiratory chain complex I	Q9NX14	NDUFB11	-1.11	0.04
CPX-578	Cyclin-dependent protein kinase-activating kinase complex	P51948	MNAT1	1.15	0.05
CPX-680	Exon junction subcomplex MAGOHB-Y14	Q9Y5S9	RBM8A	-1.46	0.02
CPX-682	Exon junction core complex, MAGOHB variant	Q9Y5S9	RBM8A	-1.46	0.02
CPX-757	WICH chromatin remodelling complex	Q9UIG0	BAZ1B	1.47	0.02
CPX-809	NSL histone acetyltransferase complex	P51610	HCFC1	-3.23	0.03
CPX-880	MBD2/NuRD nucleosome remodeling and deacetylase complex	O94776	MTA2	-1.86	0.01
CPX-903	TFTC histone acetylation complex	Q9Y4A5	TRRAP	1.35	0.02
CPX-922	MBD3/NuRD nucleosome remodeling and deacetylase complex	O94776	MTA2	-1.86	0.01
CPX-978	NuA4 histone acetyltransferase complex	P60709	ACTB	-6.51	0.02
CPX-978	NuA4 histone acetyltransferase complex	Q9Y4A5	TRRAP	1.35	0.02
CPX-984	CCM endothelial permeability complex	Q9BUL8	PDCD10	-1.61	0.04
CPX-989	PCAF histone acetylase complex	Q9Y4A5	TRRAP	1.35	0.02
CPX-1080	CRD-mediated mRNA stability complex	Q9NZI8	IGF2BP1	2.02	0.00
CPX-1099	B-WICH chromatin remodelling complex	Q9UIG0	BAZ1B	1.47	0.02
CPX-1163	WASH complex, variant WASHC1/WASHC2C	Q12768	KIAA0196	1.04	0.05
CPX-1164	SWI/SNF ATP-dependent chromatin remodeling complex, ACTL6A-ARID1A-SMARCA2 variant	P60709	ACTB	-6.51	0.02
CPX-1168	WASH complex, variant WASH2P/WASHC2C	Q12768	KIAA0196	1.04	0.05
CPX-1169	WASH complex, variant WASH3P/WASHC2C	Q12768	KIAA0196	1.04	0.05
CPX-1170	WASH complex, variant WASH4P/WASHC2C	Q12768	KIAA0196	1.04	0.05
CPX-1171	WASH complex, variant WASH6P/WASHC2C	Q12768	KIAA0196	1.04	0.05
CPX-1172	WASH complex, variant WASHC1/WASHC2A	Q12768	KIAA0196	1.04	0.05
CPX-1173	WASH complex, variant WASH2P/WASHC2A	Q12768	KIAA0196	1.04	0.05
CPX-1174	WASH complex, variant WASH3P/WASHC2A	Q12768	KIAA0196	1.04	0.05
CPX-1175	WASH complex, variant WASH4P/WASHC2A	Q12768	KIAA0196	1.04	0.05
CPX-1176	WASH complex, variant WASH6P/WASHC2A	Q12768	KIAA0196	1.04	0.05
CPX-1194	Muscle cell-specific SWI/SNF ATP-dependent chromatin remodeling complex, ACTL6A-ARID1A-SMARCA2 variant	P60709	ACTB	-6.51	0.02
CPX-1195	Embryonic stem cell-specific SWI/SNF ATP-dependent chromatin remodeling complex	P60709	ACTB	-6.51	0.02
CPX-1195	Embryonic stem cell-specific SWI/SNF ATP-dependent chromatin remodeling complex	Q92785	DPF2	1.21	0.04
CPX-1196	Polybromo-associated SWI/SNF ATP-dependent chromatin remodeling complex, ACTL6B variant	P60709	ACTB	-6.51	0.02
CPX-1199	Polybromo-associated SWI/SNF ATP-dependent chromatin remodeling complex, ACTL6A variant	P60709	ACTB	-6.51	0.02
CPX-1201	Neural progenitor-specific SWI/SNF ATP-dependent chromatin remodeling complex, ARID1A-SMARCA2 variant	P60709	ACTB	-6.51	0.02
CPX-1202	Neuron-specific SWI/SNF ATP-dependent chromatin remodeling complex, ARID1A-SMARCA2 variant	P60709	ACTB	-6.51	0.02
CPX-1203	Brain-specific SWI/SNF ATP-dependent chromatin remodeling complex, ARID1A-SMARCA2 variant	P60709	ACTB	-6.51	0.02
CPX-1204	SWI/SNF ATP-dependent chromatin remodeling complex, ACTL6A-ARID1A-SMARCA4 variant	P60709	ACTB	-6.51	0.02
CPX-1205	SWI/SNF ATP-dependent chromatin remodeling complex, ACTL6A-ARID1B-SMARCA2 variant	P60709	ACTB	-6.51	0.02
CPX-1206	SWI/SNF ATP-dependent chromatin remodeling complex, ACTL6A-ARID1B-SMARCA4 variant	P60709	ACTB	-6.51	0.02
CPX-1207	SWI/SNF ATP-dependent chromatin remodeling complex, ACTL6B-ARID1A-SMARCA2 variant	P60709	ACTB	-6.51	0.02
CPX-1209	SWI/SNF ATP-dependent chromatin remodeling complex, ACTL6B-ARID1A-SMARCA4 variant	P60709	ACTB	-6.51	0.02
CPX-1210	SWI/SNF ATP-dependent chromatin remodeling complex, ACTL6B-ARID1B-SMARCA2 variant	P60709	ACTB	-6.51	0.02
CPX-1211	SWI/SNF ATP-dependent chromatin remodeling complex, ACTL6B-ARID1B-SMARCA4 variant	P60709	ACTB	-6.51	0.02
CPX-1212	Neural progenitor-specific SWI/SNF ATP-dependent chromatin remodeling complex, ARID1A-SMARCA4 variant	P60709	ACTB	-6.51	0.02
CPX-1213	Neural progenitor-specific SWI/SNF ATP-dependent chromatin remodeling complex, ARID1B-SMARCA2 variant	P60709	ACTB	-6.51	0.02
CPX-1215	Neural progenitor-specific SWI/SNF ATP-dependent chromatin remodeling complex, ARID1B-SMARCA4 variant	P60709	ACTB	-6.51	0.02
CPX-1216	Neuron-specific SWI/SNF ATP-dependent chromatin remodeling complex, ARID1A-SMARCA4 variant	P60709	ACTB	-6.51	0.02
CPX-1217	Neuron-specific SWI/SNF ATP-dependent chromatin remodeling complex, ARID1B-SMARCA2 variant	P60709	ACTB	-6.51	0.02
CPX-1218	Neuron-specific SWI/SNF ATP-dependent chromatin remodeling complex, ARID1B-SMARCA4 variant	P60709	ACTB	-6.51	0.02
CPX-1219	Brain-specific SWI/SNF ATP-dependent chromatin remodeling complex, ARID1A-SMARCA4 variant	P60709	ACTB	-6.51	0.02
CPX-1220	Brain-specific SWI/SNF ATP-dependent chromatin remodeling complex, ARID1B-SMARCA2 variant	P60709	ACTB	-6.51	0.02
CPX-1221	Brain-specific SWI/SNF ATP-dependent chromatin remodeling complex, ARID1B-SMARCA4 variant	P60709	ACTB	-6.51	0.02
CPX-1222	Muscle cell-specific SWI/SNF ATP-dependent chromatin remodeling complex, ACTL6A-ARID1A-SMARCA4 variant	P60709	ACTB	-6.51	0.02
CPX-1223	Muscle cell-specific SWI/SNF ATP-dependent chromatin remodeling complex, ACTL6A-ARID1B-SMARCA2 variant	P60709	ACTB	-6.51	0.02
CPX-1224	Muscle cell-specific SWI/SNF ATP-dependent chromatin remodeling complex, ACTL6A-ARID1B-SMARCA4 variant	P60709	ACTB	-6.51	0.02
CPX-1225	Muscle cell-specific SWI/SNF ATP-dependent chromatin remodeling complex, ACTL6B-ARID1A-SMARCA2 variant	P60709	ACTB	-6.51	0.02
CPX-1226	Muscle cell-specific SWI/SNF ATP-dependent chromatin remodeling complex, ACTL6B-ARID1A-SMARCA4 variant	P60709	ACTB	-6.51	0.02
CPX-1227	Muscle cell-specific SWI/SNF ATP-dependent chromatin remodeling complex, ACTL6B-ARID1B-SMARCA2 variant	P60709	ACTB	-6.51	0.02
CPX-1228	Muscle cell-specific SWI/SNF ATP-dependent chromatin remodeling complex, ACTL6B-ARID1B-SMARCA4 variant	P60709	ACTB	-6.51	0.02
CPX-4082	NLRP1 inflammasome	Q9ULZ3	PYCARD	-1.47	0.02
CPX-4084	GBAF (SWI/SNF) ATP-dependent chromatin remodeling complex, ACTL6A-BICRA-SMARCA2 variant	P60709	ACTB	-6.51	0.02
CPX-4141	NLRP3 inflammasome	Q9ULZ3	PYCARD	-1.47	0.02
CPX-4142	AIM2 inflammasome	Q9ULZ3	PYCARD	-1.47	0.02
CPX-4143	Pyrin inflammasome	Q9ULZ3	PYCARD	-1.47	0.02
CPX-4144	NLRC4 inflammasome	Q9ULZ3	PYCARD	-1.47	0.02
CPX-4203	GBAF (SWI/SNF) ATP-dependent chromatin remodeling complex, ACTL6A-BICRAL-SMARCA2 variant	P60709	ACTB	-6.51	0.02
CPX-4206	GBAF (SWI/SNF) ATP-dependent chromatin remodeling complex, ACTL6A-BICRA-SMARCA4 variant	P60709	ACTB	-6.51	0.02
CPX-4207	GBAF (SWI/SNF) ATP-dependent chromatin remodeling complex, ACTL6A-BICRAL-SMARCA4 variant	P60709	ACTB	-6.51	0.02
CPX-4223	GBAF (SWI/SNF) ATP-dependent chromatin remodeling complex, ACTL6B-BICRA-SMARCA2 variant	P60709	ACTB	-6.51	0.02
CPX-4224	GBAF (SWI/SNF) ATP-dependent chromatin remodeling complex, ACTL6B-BICRAL-SMARCA2 variant	P60709	ACTB	-6.51	0.02
CPX-4225	GBAF (SWI/SNF) ATP-dependent chromatin remodeling complex, ACTL6B-BICRA-SMARCA4 variant	P60709	ACTB	-6.51	0.02
CPX-4226	GBAF (SWI/SNF) ATP-dependent chromatin remodeling complex, ACTL6B-BICRAL-SMARCA4 variant	P60709	ACTB	-6.51	0.02
CPX-4526	CMG helicase complex	P49736	MCM2	-1.03	0.02
CPX-4526	CMG helicase complex	Q14566	MCM6	-1.37	0.03
CPX-4742	Catalase complex	P04040	CAT	-2.71	0.00
CPX-5051	Ubiquitous AP-3 Adaptor complex, sigma3a variant	Q92572	AP3S1	-1.60	0.00
CPX-5055	Neuronal AP-3 Adaptor complex, sigma3a variant	Q92572	AP3S1	-1.60	0.00
CPX-5183	60S cytosolic large ribosomal subunit	P05386	RPLP1	1.00	0.05
CPX-5183	60S cytosolic large ribosomal subunit	P46779	RPL28	-1.05	0.02
CPX-5225	28S mitochondrial small ribosomal subunit	Q9Y2R9	MRPS7	1.25	0.02
CPX-5226	39S mitochondrial large ribosomal subunit	Q16540	MRPL23	1.68	0.04
CPX-5226	39S mitochondrial large ribosomal subunit	Q9BYD2	MRPL9	1.14	0.02
CPX-5226	39S mitochondrial large ribosomal subunit	Q9H9J2	MRPL44	1.26	0.01
CPX-5646	Kinetochore CCAN complex	Q9NSP4	CENPM	1.20	0.04
CPX-5824	PRP19-CDC5L complex	Q8WYA6	CTNNBL1	1.04	0.03
CPX-5850	Histone-lysine N-methyltransferase complex, KMT2A variant	P51610	HCFC1	-3.23	0.03
CPX-5850	Histone-lysine N-methyltransferase complex, KMT2A variant	Q9C005	DPY30	1.11	0.02
CPX-1803	Integrin alpha6-beta1 complex	P23229	ITGA6	-1.65	0.03
CPX-1822	Integrin alpha6-beta4 complex	P23229	ITGA6	-1.65	0.03
CPX-5989	Nuclear meiotic cohesin complex, STAG1 variant	Q14683	SMC1A	-2.01	0.00
CPX-5991	Nuclear meiotic cohesin complex, STAG2 variant	Q14683	SMC1A	-2.01	0.00
CPX-5991	Nuclear meiotic cohesin complex, STAG2 variant	Q8N3U4	STAG2	-2.02	0.00
CPX-6033	Sm complex	P62306	SNRPF	-1.79	0.01
CPX-6082	Nuclear meiotic cohesin complex, STAG3 variant	Q14683	SMC1A	-2.01	0.00
CPX-6087	Anaphase-Promoting complex, CDC20 variant	Q9UJX3	ANAPC7	2.16	0.02
CPX-6088	Anaphase-Promoting complex, FRZ1 variant	Q9UJX3	ANAPC7	2.16	0.02
CPX-6123	Mitochondrial respiratory chain complex IV	P14854	COX6B1	-1.47	0.05
CPX-6133	SAM mitochondrial sorting and assembly machinery complex	O75431	MTX2	1.18	0.04
CPX-6151	Mitochondrial proton-transporting ATP synthase complex	O75964	ATP5L	-1.23	0.01
CPX-6151	Mitochondrial proton-transporting ATP synthase complex	P30049	ATP5D	-1.22	0.04
CPX-6151	Mitochondrial proton-transporting ATP synthase complex	P56385	ATP5I	-1.01	0.03
CPX-6199	COG tethering complex	Q96MW5	COG8	1.31	0.03
CPX-6233	Mitochondrial pyruvate dehydrogenase complex, somatic variant	O00330	PDHX	1.38	0.05
CPX-6233	Mitochondrial pyruvate dehydrogenase complex, somatic variant	P08559	PDHA1	-1.37	0.00
CPX-6242	Mitochondrial pyruvate dehydrogenase complex, testis-specific variant	O00330	PDHX	1.38	0.05
CPX-1860	Anaphase-Promoting core complex	Q9UJX3	ANAPC7	2.16	0.02
CPX-4747	E3 ligase (RANBP2) complex	P63279	UBE2I	-1.39	0.03
CPX-900	SAGA complex, KAT2A variant	Q9Y4A5	TRRAP	1.35	0.02
CPX-6802	SAGA complex, KAT2B variant	Q9Y4A5	TRRAP	1.35	0.02
CPX-5641	Mitochondrial NIAUFX iron-sulfur cluster assembly complex	O14561	NDUFAB1	-1.58	0.05
CPX-6904	Vacuolar proton translocating ATPase complex, ATP6V0A2 variant	Q9Y5K8	ATP6V1D	-1.12	0.04
CPX-6905	Vacuolar proton translocating ATPase complex, ATP6V0A3 variant	Q9Y5K8	ATP6V1D	-1.12	0.04
CPX-6912	Vacuolar proton translocating ATPase complex, ATP6V0A4 variant	Q9Y5K8	ATP6V1D	-1.12	0.04
CPX-7062	Histone-lysine N-methyltransferase complex, KMT2B variant	P51610	HCFC1	-3.23	0.03
CPX-7062	Histone-lysine N-methyltransferase complex, KMT2B variant	Q9C005	DPY30	1.11	0.02
CPX-7091	Histone-lysine N-methyltransferase complex, KMT2C variant	Q9C005	DPY30	1.11	0.02
CPX-7104	Histone-lysine N-methyltransferase complex, KMT2D variant	Q9C005	DPY30	1.11	0.02
CPX-7110	Histone-lysine N-methyltransferase complex, SET1A variant	P51610	HCFC1	-3.23	0.03
CPX-7110	Histone-lysine N-methyltransferase complex, SET1A variant	Q9C005	DPY30	1.11	0.02
CPX-7111	Histone-lysine N-methyltransferase complex, SET1B variant	P51610	HCFC1	-3.23	0.03
CPX-7111	Histone-lysine N-methyltransferase complex, SET1B variant	Q9C005	DPY30	1.11	0.02
CPX-1878	Replication protein A complex, RPA2 variant	P15927	RPA2	-1.08	0.02
CPX-1941	Exon junction core complex, MAGOH variant	Q9Y5S9	RBM8A	-1.46	0.02
CPX-1942	Exon junction subcomplex MAGOH-Y14	Q9Y5S9	RBM8A	-1.46	0.02
CPX-2097	DNA polymerase delta complex	P28340	POLD1	1.39	0.05
CPX-2227	SF3B complex	Q13435	SF3B2	-1.35	0.04
CPX-2470	Vacuolar proton translocating ATPase complex, ATP6V0A1 variant	Q9Y5K8	ATP6V1D	-1.12	0.04
CPX-2565	SF3A complex	Q15428	SF3A2	-3.05	0.00
CPX-2940	MCM complex	P49736	MCM2	-1.03	0.02
CPX-2940	MCM complex	Q14566	MCM6	-1.37	0.03
CPX-3282	Syndecan-1-syntenin-1-ALIX complex	P18827	SDC1	-1.93	0.01
