## Supplementary material for "Integrating multiple omics levels using the human protein complexome as a framework, a multi-omics study of inborn errors of metabolism": Tables S1: P2737_GlobalPerturbedComplexes.csv

ComplexID	Complex Name	SubunitID	Gene Name	Log2FC	Adj. Pvalue
CPX-73	Phosphatidylinositol 3-kinase complex, class III, ATG14 variant	Q99570	PIK3R4	1.48	0.04
CPX-74	Phosphatidylinositol 3-kinase complex, class III, UVRAG variant	Q99570	PIK3R4	1.48	0.04
CPX-553	Mitochondrial isocitrate dehydrogenase complex (NAD+)	O43837	IDH3B	-1.58	0.03
CPX-577	Mitochondrial respiratory chain complex I	P19404	NDUFV2	-1.92	0.04
CPX-577	Mitochondrial respiratory chain complex I	P28331	NDUFS1	-3.08	0.00
CPX-577	Mitochondrial respiratory chain complex I	P49821	NDUFV1	-1.53	0.05
CPX-979	Condensin I complex	O95347	SMC2	-1.21	0.01
CPX-985	Condensin II complex	O95347	SMC2	-1.21	0.01
CPX-5646	Kinetochore CCAN complex	Q9NSP4	CENPM	1.76	0.04
CPX-6151	Mitochondrial proton-transporting ATP synthase complex	O75964	ATP5L	-1.55	0.03
